# A cell-intrinsic steroidogenic checkpoint constrains female Th2 effector output independently of gonadal hormones

**DOI:** 10.64898/2026.05.13.724806

**Authors:** Jhuma Pramanik, Qiuchen Zhao, Soura Chakraborty, Chengxuan Xie, Bidesh Mahata

## Abstract

T helper 2 (Th2) lymphocytes drive type-2 immunity and allergic diseases that disproportionately affect females, yet the mechanisms underlying this sexual dimorphism remain poorly understood. Current models attribute sex-biased immune differences to circulating gonadal hormones and to sex chromosome composition, leaving unresolved whether immune cells possess cell-autonomous mechanisms acting independently of both. Here we show that female and male Th2 cells differentiated under identical, hormone-free conditions are transcriptionally distinct but functionally equivalent: female cells carry a heightened inflammatory and interferon-response programme, yet produce IL-13 and IL-4 at rates indistinguishable from male cells, with only a modest baseline difference in proliferative capacity. Using T cell-specific deletion of *Cyp11a1* that encodes the first and rate-limiting enzyme of *de novo* steroidogenesis, we identify the constraint that maintains this equivalence. Cyp11a1 loss acts almost exclusively in females, where it simultaneously dampens the female-specific inflammatory programme and drives proliferation and IL-13 production above the level seen in either sex. Male Th2 cells are essentially unaffected. The effect requires differentiation, being absent in naive precursors, indicating that the steroidogenic machinery becomes functionally consequential only in the mature effector state. Cross-species analysis of two human atopic dermatitis single-cell datasets identifies a shared directional signature of gene expression. Cell-intrinsic steroidogenesis therefore constitutes a third axis of immunological sexual dimorphism, one that operates by uncoupling transcriptional identity from effector output rather than by specifying identity itself.
