## Supplementary Data 1 for "A cell-intrinsic steroidogenic checkpoint constrains female Th2 effector output independently of gonadal hormones"

### Sheet: Cyp11a1KO_FvsCtrl_F.genes
	genes	log2FoldChange	padj
Nckap5los	Nckap5los	6.2203	0.000106721
Ace	Ace	5.61502	0.00283245
A630072L19Rik	A630072L19Rik	5.50161	3.10592e-06
Gpr179	Gpr179	5.37256	0.00118856
Gm37592	Gm37592	5.25507	0.0173843
Gvin-ps5	Gvin-ps5	5.13936	0.00937422
Lrp1	Lrp1	5.12466	0.00261867
Grin1os	Grin1os	5.01167	0.00163126
Cuzd1	Cuzd1	5.01044	0.014805
Gm33707	Gm33707	4.91004	0.0158833
Cysrt1	Cysrt1	4.85067	0.00243388
Samd14	Samd14	4.85031	0.0155819
Gm42748	Gm42748	4.83412	0.00970417
Micall2	Micall2	4.79296	0.000153828
Gm15494	Gm15494	4.76839	0.0279036
Gm5122	Gm5122	4.75655	0.00593989
Gm43980	Gm43980	4.7424	0.00813616
A830035A12Rik	A830035A12Rik	4.70917	0.00779393
Zfp37	Zfp37	4.68222	0.00434
Gm43915	Gm43915	4.66444	0.021252
Shroom2	Shroom2	4.60641	0.0149967
Gvin-ps6	Gvin-ps6	4.5961	0.0115995
Tspoap1	Tspoap1	4.54553	1.00323e-08
Nmur1	Nmur1	4.47118	0.0411865
Dnm1	Dnm1	4.46523	4.3281e-05
Scrt1	Scrt1	4.28889	0.00224525
Gm15342	Gm15342	4.28744	0.0171222
Pde10a	Pde10a	4.2758	0.0205869
Nynrin	Nynrin	4.27342	0.0331562
Gm49338	Gm49338	4.26847	0.00358533
Tmem150b	Tmem150b	4.25208	0.0272326
Gm14198	Gm14198	4.23748	0.00111448
1700020L13Rik	1700020L13Rik	4.19173	0.00943326
Syde1	Syde1	4.05344	0.000267412
Itpr3os	Itpr3os	4.00574	0.00066283
Mapt	Mapt	3.99302	0.0349074
Klk9	Klk9	3.97587	0.0306534
Sptb	Sptb	3.95914	0.0333604
Snord72	Snord72	3.95509	0.0472835
Gm43597	Gm43597	3.88912	0.0202915
F730048M01Rik	F730048M01Rik	3.86822	0.00590347
Gm38244	Gm38244	3.8347	0.00643327
Gm15738	Gm15738	3.79932	0.0443664
1700094J05Rik	1700094J05Rik	3.78954	9.72884e-06
Begain	Begain	3.75212	0.000518526
Tmie	Tmie	3.73507	0.00902688
Gm10644	Gm10644	3.72899	8.91919e-06
Wfikkn1	Wfikkn1	3.71484	0.0443125
Gm47205	Gm47205	3.71183	0.0017059
Col4a2	Col4a2	3.71049	0.0184843
Nhsl1	Nhsl1	3.68884	0.000144061
Slc2a4rg-ps	Slc2a4rg-ps	3.54391	0.00550898
Nhsl2	Nhsl2	3.53093	0.0476931
Gm24494	Gm24494	3.46846	0.026709
Gm10535	Gm10535	3.46118	0.00811571
Armcx4	Armcx4	3.45717	1.52667e-06
Dysf	Dysf	3.41285	0.00868906
Gm21781	Gm21781	3.3764	0.0288186
Gm13449	Gm13449	3.37036	0.036034
Gm38948	Gm38948	3.36592	2.52486e-05
Star	Star	3.3578	0.0377287
Bptf	Bptf	3.34853	1.58291e-06
Pde1b	Pde1b	3.34402	0.0123554
Insrr	Insrr	3.33957	0.0231823
Arhgef17	Arhgef17	3.33221	0.0140694
1700016A09Rik	1700016A09Rik	3.3264	0.00115302
C230085N15Rik	C230085N15Rik	3.32491	0.040704
Gm45894	Gm45894	3.31356	1.09363e-06
Col11a2	Col11a2	3.30332	0.0238538
Golga4	Golga4	3.25251	1.55285e-05
Myh9	Myh9	3.25071	5.35214e-06
Mki67	Mki67	3.24717	3.81664e-05
Hspg2	Hspg2	3.22613	0.0100068
Zfp334	Zfp334	3.2202	0.0473511
Cntrl	Cntrl	3.20132	0.00012974
Numa1	Numa1	3.16042	1.04741e-05
Slfn9	Slfn9	3.14645	9.32143e-10
Ccdc33	Ccdc33	3.12617	0.0296995
Tcof1	Tcof1	3.12371	3.06722e-06
Nckap5l	Nckap5l	3.07894	7.63815e-09
Cenpe	Cenpe	3.07179	9.91389e-05
A930004J17Rik	A930004J17Rik	3.06004	0.0056269
Adgrl1	Adgrl1	3.03677	3.22146e-09
Cxcr1	Cxcr1	3.0294	0.00571032
Kat6b	Kat6b	3.00073	0.000189153
Gm42884	Gm42884	2.9916	0.00052966
Prrc2c	Prrc2c	2.97224	4.08641e-05
Nyap1	Nyap1	2.96969	0.000784593
Lilrb4a	Lilrb4a	2.96333	0.00336899
Tpr	Tpr	2.93577	5.06175e-05
Clip1	Clip1	2.93384	4.40035e-06
Tet1	Tet1	2.93202	0.00354382
Sptbn1	Sptbn1	2.92512	7.28166e-06
Atxn7l1os2	Atxn7l1os2	2.89498	0.000199164
Bod1l	Bod1l	2.88248	0.000613322
Stk10	Stk10	2.88211	2.35837e-05
Pcnt	Pcnt	2.87908	9.55613e-06
Ptprv	Ptprv	2.86948	0.00261841
Col1a1	Col1a1	2.85907	0.00718009
Syne1	Syne1	2.85759	0.000214895
Fyb1	Fyb1	2.84667	8.7452e-07
Tspear	Tspear	2.84324	0.0303832
Tcf20	Tcf20	2.83666	3.96821e-06
Myo9b	Myo9b	2.82691	2.09761e-06
Fndc3c1	Fndc3c1	2.82192	0.000391663
C1rl	C1rl	2.81655	0.00394627
Agap1	Agap1	2.81554	2.52628e-05
Zfp831	Zfp831	2.81363	3.18187e-06
Gm16568	Gm16568	2.80976	2.72983e-05
Mink1	Mink1	2.80953	4.91792e-07
Cep250	Cep250	2.80751	1.61436e-05
Ltbp4	Ltbp4	2.80217	0.00570693
Zmiz1	Zmiz1	2.79988	1.52282e-07
Gm45221	Gm45221	2.7934	0.00619867
Macf1	Macf1	2.79244	0.000340964
Gm29361	Gm29361	2.7867	1.61093e-08
Gm12316	Gm12316	2.78155	5.11303e-06
Gm28874	Gm28874	2.76736	0.0141158
Srrm2	Srrm2	2.76574	1.12559e-06
Map1b	Map1b	2.75545	0.0053789
Col18a1	Col18a1	2.75251	4.56718e-10
Setd2	Setd2	2.74734	2.18551e-06
Lama5	Lama5	2.74184	2.54321e-06
Dqx1	Dqx1	2.74015	0.0422239
Proser2	Proser2	2.73234	0.0341481
Gm28198	Gm28198	2.73079	2.80321e-06
Svil	Svil	2.72949	4.05286e-06
P3h3	P3h3	2.72592	0.00329679
Cep164	Cep164	2.72311	1.07077e-08
Apc	Apc	2.71389	2.96999e-08
Gvin-ps7	Gvin-ps7	2.71253	2.0435e-05
Map9	Map9	2.6929	2.51722e-05
Resf1	Resf1	2.68987	8.75957e-05
Kmt2a	Kmt2a	2.68451	9.35191e-06
Gm50469	Gm50469	2.68	2.42063e-07
Crocc	Crocc	2.67822	0.00016843
Gm36992	Gm36992	2.6782	0.032708
Neurl1b	Neurl1b	2.6735	0.000115962
Gm15122	Gm15122	2.66999	0.0476931
Nipbl	Nipbl	2.66713	1.83746e-05
Myh10	Myh10	2.65396	3.00667e-05
Chd6	Chd6	2.65364	1.42713e-07
Kcnip2	Kcnip2	2.64597	0.0202902
Cep162	Cep162	2.6424	0.00025859
Cep152	Cep152	2.63055	2.48564e-06
Trerf1	Trerf1	2.62957	6.38953e-09
Filip1l	Filip1l	2.62499	2.7299e-05
Ahnak	Ahnak	2.6205	1.78968e-05
Ncoa6	Ncoa6	2.61705	9.32143e-10
Dock5	Dock5	2.61171	9.62735e-06
Prrc2b	Prrc2b	2.61075	1.50837e-07
Ncor2	Ncor2	2.6091	2.22161e-06
BC025920	BC025920	2.60406	0.0208822
Hebp1	Hebp1	2.60202	0.000819567
Syngap1	Syngap1	2.59916	0.000756832
Maml3	Maml3	2.5907	0.00175779
Nefh	Nefh	2.58079	0.000212868
Spen	Spen	2.58023	1.03321e-05
D630045J12Rik	D630045J12Rik	2.57623	2.95437e-05
Jarid2	Jarid2	2.5758	9.90817e-06
Cep170b	Cep170b	2.574	2.8339e-11
Kmt2d	Kmt2d	2.5731	4.11878e-06
Plec	Plec	2.56254	4.55947e-06
Myo18a	Myo18a	2.55174	1.51769e-05
Map7d1	Map7d1	2.54994	7.94161e-06
Nsg2	Nsg2	2.54875	0.0134938
Fbf1	Fbf1	2.54395	1.05787e-05
Zfp512b	Zfp512b	2.54174	3.4005e-06
Tln1	Tln1	2.54129	3.41854e-06
Hivep1	Hivep1	2.53504	1.14606e-05
Tnrc18	Tnrc18	2.5345	1.49793e-05
1700001O22Rik	1700001O22Rik	2.52772	0.00239921
Nktr	Nktr	2.52267	6.38993e-05
Zfp608	Zfp608	2.51167	5.53629e-05
Sipa1l3	Sipa1l3	2.50605	1.7409e-09
Abcc3	Abcc3	2.50485	0.000668622
Slx4	Slx4	2.50086	2.61834e-07
Kif13a	Kif13a	2.49983	4.96515e-06
Zfp629	Zfp629	2.49955	6.98445e-05
Zfp385b	Zfp385b	2.49904	0.0252992
Myo10	Myo10	2.49776	6.3246e-06
Inpp4a	Inpp4a	2.49274	6.01411e-05
Gm11706	Gm11706	2.48927	0.0472835
Zc3h13	Zc3h13	2.48536	1.06576e-05
Celsr1	Celsr1	2.47962	2.48206e-10
Ankrd26	Ankrd26	2.4719	4.86854e-06
Slc15a1	Slc15a1	2.46878	0.0380518
Chd4	Chd4	2.46867	1.7035e-06
Mdc1	Mdc1	2.46292	3.75658e-05
Adamtsl4	Adamtsl4	2.46272	0.000105078
6430550D23Rik	6430550D23Rik	2.46127	0.000505191
E530011L22Rik	E530011L22Rik	2.45841	3.4478e-07
Mcf2l	Mcf2l	2.44286	2.97805e-07
Gm49204	Gm49204	2.44241	0.0122554
Depdc7	Depdc7	2.43792	0.0266384
Akna	Akna	2.4313	3.37677e-05
Gm49759	Gm49759	2.42654	0.000171544
Rfc1	Rfc1	2.42044	0.000145892
Gm41556	Gm41556	2.39432	0.0244552
Cenpf	Cenpf	2.39114	0.00056576
Ppig	Ppig	2.38783	9.06579e-06
Med13l	Med13l	2.3865	1.68165e-05
Upf1	Upf1	2.38426	3.1194e-06
Dync1h1	Dync1h1	2.38375	1.12881e-06
Clip3	Clip3	2.38096	0.0394227
Armcx1	Armcx1	2.37951	4.38989e-09
Grin1	Grin1	2.37833	0.0188891
Tanc1	Tanc1	2.36945	3.37523e-07
Dst	Dst	2.36564	1.82645e-05
Kat6a	Kat6a	2.36534	9.55661e-06
5830417I10Rik	5830417I10Rik	2.36265	4.0271e-10
Hectd4	Hectd4	2.36085	2.46453e-07
Adamtsl3	Adamtsl3	2.35506	0.000189014
Gm37145	Gm37145	2.35189	0.000247555
Gm20412	Gm20412	2.34661	2.67042e-05
Sema3a	Sema3a	2.34657	0.0148213
Sptan1	Sptan1	2.34495	6.58146e-07
Kif21b	Kif21b	2.33843	4.38989e-09
Gm11613	Gm11613	2.33667	0.0360023
Tgm2	Tgm2	2.33653	2.58034e-05
Adamts7	Adamts7	2.33574	0.000536539
Gm35558	Gm35558	2.33528	0.00105212
Kdm6b	Kdm6b	2.33356	1.22444e-06
Srgap3	Srgap3	2.33207	8.53591e-10
Brd4	Brd4	2.32645	2.82511e-06
Pik3c2b	Pik3c2b	2.31285	0.000518366
Ktn1	Ktn1	2.30968	7.99954e-08
Ptk7	Ptk7	2.30744	0.0385684
Tubb4a	Tubb4a	2.30002	0.000740047
Peak1	Peak1	2.29683	1.77315e-07
Plekha7	Plekha7	2.2895	0.00298597
Prr12	Prr12	2.28765	4.44868e-05
Fgfr1	Fgfr1	2.28739	0.00310475
Ubr4	Ubr4	2.28501	1.34274e-05
Cdk5rap2	Cdk5rap2	2.28384	3.07842e-06
Ptprs	Ptprs	2.2748	5.6419e-08
Smarca4	Smarca4	2.2741	2.16145e-06
Tubg2	Tubg2	2.2736	0.00123871
Gm16104	Gm16104	2.27232	0.000666413
Wnt3	Wnt3	2.26989	0.0205388
Chd3	Chd3	2.26933	0.00012974
Frs3	Frs3	2.26576	0.0010686
Chd2	Chd2	2.26473	1.96119e-09
Aff3	Aff3	2.26064	1.42722e-05
Arid1b	Arid1b	2.25846	3.65977e-08
Tmem220	Tmem220	2.25816	0.0474238
Gm15492	Gm15492	2.25776	2.32778e-05
Nin	Nin	2.25764	1.1796e-05
Cacna2d4	Cacna2d4	2.25665	0.00887292
Krt18	Krt18	2.25304	0.000310501
Ahdc1	Ahdc1	2.25092	3.66746e-07
Kdm6bos	Kdm6bos	2.25073	3.88294e-05
Gm11201	Gm11201	2.24893	8.06336e-05
Gm42839	Gm42839	2.23596	0.00118515
Gm44101	Gm44101	2.23426	3.12645e-06
Gtf3c1	Gtf3c1	2.2325	3.3437e-10
Sap130	Sap130	2.22605	5.68974e-05
Ssh1	Ssh1	2.2258	1.81037e-09
Rrbp1	Rrbp1	2.21941	0.00152195
Tbc1d2	Tbc1d2	2.21742	1.465e-08
Smarcc2	Smarcc2	2.2166	4.21354e-06
Ice1	Ice1	2.21061	6.11224e-05
Arhgap21	Arhgap21	2.20395	4.48999e-06
Kif20b	Kif20b	2.20215	3.73572e-06
Gm11670	Gm11670	2.19843	0.0104872
Tnrc6c	Tnrc6c	2.19754	1.20025e-07
Dnmt1	Dnmt1	2.19678	2.80729e-06
Gm44140	Gm44140	2.1948	0.0382131
Clspn	Clspn	2.19098	1.28854e-08
Itpr3	Itpr3	2.18887	1.27495e-06
Hivep3	Hivep3	2.18669	1.49939e-07
Arid1a	Arid1a	2.18596	2.08037e-06
2310043M15Rik	2310043M15Rik	2.18391	0.0166957
Iqgap2	Iqgap2	2.18234	1.25541e-05
Mycbp2	Mycbp2	2.17865	4.80756e-05
Rgl1	Rgl1	2.1778	0.0316359
Rtl5	Rtl5	2.17735	0.000461391
Aknaos	Aknaos	2.17395	5.42871e-05
Fbxo10	Fbxo10	2.17296	0.0013582
Gcc2	Gcc2	2.17187	0.000212868
Zc3h18	Zc3h18	2.168	1.80034e-05
Aqp11	Aqp11	2.16746	0.0338987
Gigyf1	Gigyf1	2.16627	1.25935e-06
1700020G17Rik	1700020G17Rik	2.16562	0.0208643
4930537H20Rik	4930537H20Rik	2.16073	0.0170012
Dhdh	Dhdh	2.16068	0.0172583
Trrap	Trrap	2.16047	4.36252e-11
Trp53cor1	Trp53cor1	2.16042	0.001298
Zfhx2	Zfhx2	2.16014	0.000189153
Ccdc88c	Ccdc88c	2.15979	0.000310501
Ciz1	Ciz1	2.15892	3.47526e-08
Tnik	Tnik	2.15885	2.38847e-06
Kmt2b	Kmt2b	2.15664	0.000205738
Huwe1	Huwe1	2.15363	4.0226e-06
Hif3a	Hif3a	2.14887	9.11612e-06
Prrc2a	Prrc2a	2.14884	1.99909e-06
Ecm1	Ecm1	2.14851	1.67507e-06
Eea1	Eea1	2.14801	0.000246586
Phrf1	Phrf1	2.14586	9.45605e-10
Mical3	Mical3	2.14401	5.11238e-06
Hip1	Hip1	2.14356	1.25897e-06
Nfix	Nfix	2.14195	9.43659e-07
Ppargc1b	Ppargc1b	2.14084	0.00117532
Kmt2c	Kmt2c	2.13656	1.73809e-06
Bcl11b	Bcl11b	2.13346	1.28637e-09
Gm13610	Gm13610	2.12221	2.76429e-05
Rad50	Rad50	2.12053	6.90327e-05
Akap13	Akap13	2.11845	9.14e-05
Cic	Cic	2.11792	6.12308e-10
Gm42507	Gm42507	2.11615	0.0173598
Nfatc2	Nfatc2	2.11381	7.34929e-11
1500004A13Rik	1500004A13Rik	2.11224	5.02368e-07
Plcb2	Plcb2	2.10852	1.38611e-07
Muc13	Muc13	2.10775	2.82705e-08
Ccdc88b	Ccdc88b	2.10714	8.16202e-06
Nol4l	Nol4l	2.10692	0.000478976
Cep350	Cep350	2.10527	1.31055e-06
Arhgap33	Arhgap33	2.10419	0.0108897
Gm50130	Gm50130	2.10387	0.00833065
Chd7	Chd7	2.10268	1.02773e-05
Bdp1	Bdp1	2.1002	0.000232122
Myh7b	Myh7b	2.09865	0.0436397
Ckap5	Ckap5	2.09655	5.84131e-10
Setd1b	Setd1b	2.0942	1.67415e-06
Arhgef18	Arhgef18	2.09419	2.35289e-05
Gucy2e	Gucy2e	2.08897	0.0376447
Gm27162	Gm27162	2.08858	0.000174697
Sh3pxd2a	Sh3pxd2a	2.08757	0.0012818
Adcy4	Adcy4	2.08299	0.00766732
Rsf1	Rsf1	2.08299	1.15468e-06
Afdn	Afdn	2.08281	1.49793e-05
Gm16185	Gm16185	2.082	0.0378681
Zfp609	Zfp609	2.07983	1.96822e-06
Cdk12	Cdk12	2.0782	1.726e-07
Prr14l	Prr14l	2.07658	3.55722e-08
Gm38336	Gm38336	2.07331	0.00069889
Slfn10-ps	Slfn10-ps	2.07065	6.49381e-06
Fam193a	Fam193a	2.06697	1.33247e-07
Chd8	Chd8	2.06697	3.65977e-08
Cep131	Cep131	2.06654	0.0018403
Lpin1	Lpin1	2.06616	6.07378e-09
Mdn1	Mdn1	2.06159	6.36517e-05
Ep400	Ep400	2.06045	1.79697e-08
4930551O13Rik	4930551O13Rik	2.05935	0.0359292
Smc1a	Smc1a	2.05734	1.67581e-05
Lrrc71	Lrrc71	2.05609	0.000734775
Utrn	Utrn	2.05607	4.23538e-05
Arfgef3	Arfgef3	2.03728	4.70151e-07
Tmf1	Tmf1	2.03307	0.00327817
Pax5	Pax5	2.03286	0.000850347
Bicra	Bicra	2.03186	8.07217e-07
Reep6	Reep6	2.02638	0.000536785
Phf2	Phf2	2.02533	2.73897e-07
Sgsm2	Sgsm2	2.02531	1.76734e-08
Slk	Slk	2.02237	5.76026e-08
Gm28289	Gm28289	2.02171	0.00125051
Gm13609	Gm13609	2.01819	3.10909e-08
Palm	Palm	2.018	9.28575e-07
Myo7a	Myo7a	2.01743	0.000191781
Trip11	Trip11	2.01704	9.85208e-07
Crebbp	Crebbp	2.01662	1.14576e-05
Plekhg2	Plekhg2	2.01593	2.81054e-09
Smc4	Smc4	2.01561	7.2001e-05
Bcl9	Bcl9	2.0155	2.56809e-06
Tcf7l1	Tcf7l1	2.01422	0.0190682
Sltm	Sltm	2.01241	0.00029702
Gm6934	Gm6934	2.0109	0.000280475
Sncb	Sncb	2.01	0.00321781
Syne3	Syne3	2.00714	9.25555e-08
Scaf11	Scaf11	2.00456	8.5091e-06
Zbtb38	Zbtb38	2.00447	0.00011119
Arhgef5	Arhgef5	2.00432	0.00707516
Basp1	Basp1	2.00431	3.45266e-05
Flnb	Flnb	2.00417	5.42215e-05
Zbed6	Zbed6	2.00218	9.39969e-06
Mllt6	Mllt6	2.00058	1.07077e-08
Zfp142	Zfp142	1.9971	3.36644e-10
Epas1	Epas1	1.99553	3.02262e-05
Krba1	Krba1	1.99451	0.000533279
Plxna3	Plxna3	1.99184	0.00145876
Dab2ip	Dab2ip	1.99111	4.02333e-06
Card11	Card11	1.99001	3.15512e-05
Erc1	Erc1	1.98674	1.06099e-10
Plcb3	Plcb3	1.98608	4.60637e-07
Ptpn23	Ptpn23	1.98451	2.91319e-10
Srrm1	Srrm1	1.97928	1.3246e-09
Golga3	Golga3	1.97787	2.93224e-07
Brca2	Brca2	1.97666	0.000216986
Hic1	Hic1	1.97625	1.78139e-09
Ggt5	Ggt5	1.97485	0.011898
Setd1a	Setd1a	1.97431	1.71691e-06
C630004M23Rik	C630004M23Rik	1.97351	0.000930722
Gm27206	Gm27206	1.97116	0.000124657
Ncor1	Ncor1	1.96525	4.30131e-05
Nlrc3	Nlrc3	1.96444	6.19428e-07
Asap1	Asap1	1.95966	1.15752e-07
Thrb	Thrb	1.95942	0.0129911
Smtn	Smtn	1.95649	6.13283e-05
Epb41l1	Epb41l1	1.95642	0.000139951
Arhgap31	Arhgap31	1.95433	7.97499e-07
Cox4i2	Cox4i2	1.95096	0.00782381
Tsix	Tsix	1.94842	0.00661734
Smg7	Smg7	1.94754	5.0057e-07
Fry	Fry	1.94686	0.0187664
Slc35d3	Slc35d3	1.94571	0.000369746
Phf21a	Phf21a	1.94534	3.14848e-06
Lrrc8a	Lrrc8a	1.94458	0.00398037
Tmcc2	Tmcc2	1.94396	0.00999046
4833403J16Rik	4833403J16Rik	1.94062	0.0277034
Il6ra	Il6ra	1.94058	5.65966e-06
Cit	Cit	1.9402	1.33744e-05
Cfap144	Cfap144	1.93755	0.00027552
Gm2808	Gm2808	1.93741	0.0116737
Cacna1c	Cacna1c	1.93318	8.21042e-08
Abl1	Abl1	1.93002	1.19728e-09
Nfia	Nfia	1.92914	0.0033805
Aard	Aard	1.92897	0.0405769
Ppp1r13l	Ppp1r13l	1.92438	4.9635e-05
Vstm5	Vstm5	1.92384	0.000928468
Zc3h4	Zc3h4	1.92303	0.00012974
Ylpm1	Ylpm1	1.91744	3.48543e-07
Scaf1	Scaf1	1.91711	3.70239e-10
Rin3	Rin3	1.91691	7.40295e-06
Pomgnt2	Pomgnt2	1.91501	0.0171504
Rev3l	Rev3l	1.91422	1.78968e-05
Cmip	Cmip	1.91402	6.25419e-09
Rreb1	Rreb1	1.91387	5.07633e-06
Med12	Med12	1.90786	3.3437e-10
Camsap1	Camsap1	1.90618	1.02305e-06
Mast2	Mast2	1.90376	1.6815e-09
Pcm1	Pcm1	1.9019	1.91017e-07
Cep135	Cep135	1.90172	0.00222485
Xist	Xist	1.90172	0.00270677
Rbm25	Rbm25	1.90098	0.000103309
Epha1	Epha1	1.90008	1.38159e-05
Pnisr	Pnisr	1.89631	3.06537e-05
Bcr	Bcr	1.89615	2.26394e-06
Gm44317	Gm44317	1.89464	8.36902e-07
Als2cl	Als2cl	1.89446	2.04344e-07
Dot1l	Dot1l	1.89193	2.41183e-07
Ldhd	Ldhd	1.8915	1.42264e-07
Smtnl2	Smtnl2	1.88914	0.0395343
Dlk1	Dlk1	1.88697	0.000746241
Ift172	Ift172	1.88606	0.00353357
Phldb1	Phldb1	1.8847	2.76429e-05
Zfp318	Zfp318	1.88024	0.000205983
Lrrc45	Lrrc45	1.8797	4.77366e-05
Tgfb3	Tgfb3	1.87691	0.0211829
Mapkbp1	Mapkbp1	1.87627	0.00190579
Gm20511	Gm20511	1.87572	1.08982e-08
Tet3	Tet3	1.87301	1.86841e-08
Runx3	Runx3	1.87172	6.37768e-07
Tbc1d16	Tbc1d16	1.87016	0.00136797
Sema6c	Sema6c	1.8687	5.73423e-06
Myo1f	Myo1f	1.86765	7.79044e-12
Gpatch8	Gpatch8	1.86661	3.7871e-07
Map4	Map4	1.86604	3.60298e-09
Gm10390	Gm10390	1.86258	1.23463e-08
Tcerg1	Tcerg1	1.85953	1.90865e-08
Rapgef5	Rapgef5	1.85813	4.67766e-10
Rexo1	Rexo1	1.85642	4.51386e-07
Arrb1	Arrb1	1.85563	5.23923e-07
Micall1	Micall1	1.85451	1.09363e-06
Slc30a2	Slc30a2	1.85377	0.0342987
Snapc4	Snapc4	1.85269	1.49753e-05
Sipa1l1	Sipa1l1	1.85131	7.44642e-07
Knl1	Knl1	1.8505	0.000156378
Nfic	Nfic	1.85012	1.54836e-12
Gm43127	Gm43127	1.84994	0.000976697
Espn	Espn	1.84773	6.21111e-08
Zfp638	Zfp638	1.8477	3.52553e-07
Plxnd1	Plxnd1	1.84759	1.19733e-06
Scaf4	Scaf4	1.84587	2.08503e-07
Fmnl1	Fmnl1	1.84464	1.33918e-09
Aspm	Aspm	1.84343	1.01062e-06
Cul9	Cul9	1.8419	0.00205913
Cep295	Cep295	1.8402	9.1388e-05
Cdk13	Cdk13	1.8402	3.46169e-09
Sorbs3	Sorbs3	1.83837	0.0110883
Crtc3	Crtc3	1.83778	1.45163e-09
Sipa1l2	Sipa1l2	1.83766	8.26315e-07
Eps8l1	Eps8l1	1.8343	0.0399168
Ncoa1	Ncoa1	1.83409	4.44489e-05
Hdac4	Hdac4	1.83333	1.69924e-08
Rcor2	Rcor2	1.83284	9.72302e-05
C3	C3	1.8327	0.000117105
Ankrd17	Ankrd17	1.83183	7.35745e-08
Baz2b	Baz2b	1.8301	0.00136686
Tnk2os	Tnk2os	1.82881	0.000408483
Dlg4	Dlg4	1.8285	8.82895e-10
Vdr	Vdr	1.82816	1.22551e-05
Arhgap29	Arhgap29	1.82773	0.00696417
Prkdc	Prkdc	1.82518	2.91389e-06
Gm13562	Gm13562	1.82475	0.000507119
Dntt	Dntt	1.82417	0.00824642
Gtf2ird1	Gtf2ird1	1.82337	2.06784e-06
Phf3	Phf3	1.82327	7.82801e-06
R3hdm2	R3hdm2	1.82272	2.15076e-07
Gm26590	Gm26590	1.81484	1.72324e-06
Khsrp	Khsrp	1.81388	6.0324e-09
Cpne6	Cpne6	1.81342	0.026356
Supt6	Supt6	1.81332	1.24883e-08
Mir6357	Mir6357	1.81185	0.0376574
Brd10	Brd10	1.8065	3.86043e-06
Apln	Apln	1.80623	0.0170113
Mrtfa	Mrtfa	1.80613	3.2268e-08
Kif7	Kif7	1.80547	0.00743627
Plcg1	Plcg1	1.80226	8.19106e-10
Bin2	Bin2	1.80196	0.00107251
Zfp341	Zfp341	1.80135	0.000113707
Vps13d	Vps13d	1.79812	2.61323e-05
Bcorl1	Bcorl1	1.79767	1.22094e-07
Arid4a	Arid4a	1.7955	0.0058119
Plekhg5	Plekhg5	1.79483	0.000678227
Eif4g3	Eif4g3	1.78932	6.34831e-07
Ddx23	Ddx23	1.78908	2.45584e-08
Hcfc1	Hcfc1	1.78761	8.30145e-09
Prr36	Prr36	1.78704	0.00299885
Upf2	Upf2	1.78579	9.28888e-05
Brd1	Brd1	1.7845	4.04405e-09
Sobp	Sobp	1.78398	0.00822502
Zfp335	Zfp335	1.78322	1.98049e-06
Adcy9	Adcy9	1.78254	0.00742582
Med12l	Med12l	1.78227	4.59895e-07
Zfp292	Zfp292	1.78145	4.64477e-07
Brd3	Brd3	1.77893	2.55956e-09
Tex15	Tex15	1.77818	0.000109899
Sall2	Sall2	1.77139	3.34691e-10
Gm13256	Gm13256	1.77097	1.20714e-08
Frem2	Frem2	1.76802	0.0300765
Nlrp3	Nlrp3	1.76679	6.49381e-06
A230087F16Rik	A230087F16Rik	1.76567	0.00415714
Mbd6	Mbd6	1.7636	1.57283e-08
Usf3	Usf3	1.76203	3.97849e-06
Cacnb1	Cacnb1	1.76123	0.00459077
Map3k14	Map3k14	1.75966	0.000142801
Foxp4	Foxp4	1.75835	1.00323e-08
Herc2	Herc2	1.75817	1.09802e-06
Zcchc24	Zcchc24	1.75688	1.95085e-06
Eif2ak4	Eif2ak4	1.75579	1.19278e-06
Enah	Enah	1.75526	1.06716e-09
Gm5182	Gm5182	1.75399	1.94376e-08
Cdc42bpg	Cdc42bpg	1.75392	0.00278423
D630008O14Rik	D630008O14Rik	1.75348	4.57499e-09
Ash1l	Ash1l	1.75287	1.96822e-06
Parp4	Parp4	1.75148	2.88805e-07
Fbrs	Fbrs	1.75042	7.16414e-10
Gm26811	Gm26811	1.7504	1.41273e-05
Gm45705	Gm45705	1.75021	0.00559136
Smg1	Smg1	1.74743	4.73112e-07
Rock1	Rock1	1.74663	0.000870166
Hipk2	Hipk2	1.74602	1.03283e-08
Larp1	Larp1	1.74476	8.01284e-05
Iqgap3	Iqgap3	1.74403	1.27182e-05
Itpr2	Itpr2	1.74367	0.000204403
Gm45669	Gm45669	1.7386	0.0393604
Gm29093	Gm29093	1.73628	0.0425953
Gm26759	Gm26759	1.73606	2.91319e-10
Gm27241	Gm27241	1.73557	1.41068e-05
Gm15655	Gm15655	1.73336	3.43495e-07
Synpo	Synpo	1.73297	2.69895e-05
Plxnb2	Plxnb2	1.73131	9.2921e-09
Bbx	Bbx	1.73012	1.86596e-06
Sox5	Sox5	1.73003	0.00173531
Itpr1	Itpr1	1.72973	1.36701e-07
Prx	Prx	1.72971	0.0477099
Zfp646	Zfp646	1.72929	1.2089e-06
Tet2	Tet2	1.72752	6.65563e-05
Akap9	Akap9	1.72671	0.000119551
Ston2	Ston2	1.72475	1.08165e-06
Cntln	Cntln	1.72367	0.00891758
Mast3	Mast3	1.72301	2.01349e-07
Spats2	Spats2	1.7229	5.75901e-05
Atrx	Atrx	1.7224	0.00368593
Ncoa3	Ncoa3	1.72002	1.37096e-08
Thra	Thra	1.71968	0.000485067
Taok2	Taok2	1.71895	3.322e-06
Tanc2	Tanc2	1.71881	2.15139e-08
Jcad	Jcad	1.71509	3.0674e-12
Xrcc3	Xrcc3	1.71327	1.61438e-05
Rab4a	Rab4a	1.71309	5.40756e-19
Igf1r	Igf1r	1.71168	1.81776e-06
Ntng2	Ntng2	1.71144	0.000360594
Prdm15	Prdm15	1.71141	6.21027e-05
Szt2	Szt2	1.71065	2.64262e-05
Jmjd1c	Jmjd1c	1.70939	0.00301886
Wdr62	Wdr62	1.70771	0.000469083
Car9	Car9	1.70296	0.0125985
Itpkb	Itpkb	1.70268	1.15752e-07
Cpm	Cpm	1.70266	1.90423e-06
Leng8	Leng8	1.70135	8.20276e-07
Gipr	Gipr	1.70113	1.65768e-05
Caskin2	Caskin2	1.69773	5.9509e-06
Selenbp1	Selenbp1	1.69548	0.000284948
Zfp236	Zfp236	1.69413	2.18051e-05
Pitpnm2	Pitpnm2	1.69367	3.6536e-07
Ep300	Ep300	1.69296	2.65045e-07
Rest	Rest	1.69173	5.52478e-06
Wnk1	Wnk1	1.69165	2.55205e-09
Bicd2	Bicd2	1.6912	1.3035e-06
Gpatch1	Gpatch1	1.69029	0.000289995
6330409D20Rik	6330409D20Rik	1.68991	0.000412668
Trim56	Trim56	1.68877	1.16526e-05
Mtss1	Mtss1	1.68743	3.67994e-08
Sema4f	Sema4f	1.68669	9.03602e-19
Per2	Per2	1.68452	0.00394955
Tecpr1	Tecpr1	1.68374	5.70479e-08
Tmprss11e	Tmprss11e	1.68364	0.00615168
Ino80	Ino80	1.68317	1.61697e-06
Tmem131	Tmem131	1.67674	6.52035e-08
Sipa1	Sipa1	1.67607	4.40571e-07
Lzts1	Lzts1	1.67372	0.000168685
Asb16	Asb16	1.67311	0.0390528
Iqsec2	Iqsec2	1.67254	0.00020481
Smc3	Smc3	1.6701	1.80807e-07
Trio	Trio	1.66895	5.95121e-05
Clip2	Clip2	1.66805	7.27753e-06
Fhl3	Fhl3	1.66642	5.30145e-11
Itga7	Itga7	1.66606	1.07853e-06
Taf3	Taf3	1.66431	4.88889e-05
Tnrc6b	Tnrc6b	1.66047	4.76006e-05
Cyp2s1	Cyp2s1	1.65892	0.00281634
Ksr1	Ksr1	1.65888	2.15076e-07
Emsy	Emsy	1.65669	1.22549e-05
Thoc2l	Thoc2l	1.65669	0.0124085
Ttf1	Ttf1	1.65615	2.05779e-05
Atf7ip	Atf7ip	1.65344	1.07077e-08
Safb2	Safb2	1.65291	2.10318e-05
Nolc1	Nolc1	1.6528	2.6311e-07
Ttf2	Ttf2	1.65159	1.17052e-07
Tshz1	Tshz1	1.65024	4.29578e-07
Fam151a	Fam151a	1.64849	0.000109845
Tiam1	Tiam1	1.64793	4.87079e-09
Rnf208	Rnf208	1.64749	0.0408594
Srgap2	Srgap2	1.64495	1.165e-05
Tnk2	Tnk2	1.64434	7.41156e-10
Gm44759	Gm44759	1.64429	1.16945e-07
Ticrr	Ticrr	1.64172	1.71773e-06
Sh3bp1	Sh3bp1	1.64091	5.20612e-07
Ercc6	Ercc6	1.63996	7.88732e-05
Enpp2	Enpp2	1.6371	0.0166384
Gm44123	Gm44123	1.63509	0.00399005
Taf1	Taf1	1.6341	3.18187e-06
Sox12	Sox12	1.63375	8.57911e-10
Plxna1	Plxna1	1.63051	7.65143e-08
Tcf7	Tcf7	1.62813	2.88119e-05
Mrtfb	Mrtfb	1.62762	0.000170189
Fam114a1	Fam114a1	1.62607	3.25029e-05
Lrfn1	Lrfn1	1.62606	5.66853e-07
Gm15856	Gm15856	1.6226	0.00922318
Lef1os1	Lef1os1	1.61881	6.16201e-07
Fndc9	Fndc9	1.61834	0.000254781
Rock2	Rock2	1.61642	3.06139e-06
Cabin1	Cabin1	1.61461	7.08158e-07
Uvssa	Uvssa	1.61265	0.0398316
Gm16726	Gm16726	1.61199	3.88294e-05
Afap1	Afap1	1.61192	0.00103332
Cttn	Cttn	1.61135	0.000176233
Vax2	Vax2	1.61124	0.0225246
Gm28875	Gm28875	1.6087	0.00304611
Setx	Setx	1.60733	1.85145e-08
Apobr	Apobr	1.60649	4.64432e-05
Eif5b	Eif5b	1.60618	0.00472878
Sh3d19	Sh3d19	1.60497	0.0205156
Dnmbp	Dnmbp	1.60455	1.82975e-05
Gm13717	Gm13717	1.60439	0.0430605
Zfp106	Zfp106	1.60186	6.37186e-06
Brpf1	Brpf1	1.60124	5.19797e-06
Zic5	Zic5	1.6011	0.0483271
Inf2	Inf2	1.60075	1.83166e-06
Lyst	Lyst	1.60047	4.8032e-06
Ankrd11	Ankrd11	1.60018	6.6721e-06
Cul7	Cul7	1.59694	3.41476e-10
Alms1	Alms1	1.59531	2.27197e-05
Smarcc1	Smarcc1	1.5923	1.32069e-08
Tube1	Tube1	1.59082	1.34502e-08
Gm45606	Gm45606	1.59024	9.18001e-05
Arhgap18	Arhgap18	1.59018	5.64721e-07
Firre	Firre	1.58783	0.0270831
Pak6	Pak6	1.58593	0.00492249
Taok3	Taok3	1.58457	1.96319e-06
Cplane1	Cplane1	1.58406	0.00544031
Grik5	Grik5	1.58367	1.76146e-06
Bcl9l	Bcl9l	1.58298	6.87488e-05
Gcn1	Gcn1	1.58201	2.25554e-08
Zfp516	Zfp516	1.58168	0.00343857
Spred3	Spred3	1.58131	2.19872e-05
Tmem94	Tmem94	1.58109	2.5747e-07
Paxbp1	Paxbp1	1.58012	2.46453e-07
Axin2	Axin2	1.57935	3.14217e-06
Clasp1	Clasp1	1.57774	8.60378e-07
Dock8	Dock8	1.57462	8.18056e-08
Dhx8	Dhx8	1.57416	6.14449e-08
Nedd4	Nedd4	1.57385	4.01962e-09
Gm44649	Gm44649	1.57381	2.23267e-07
Acaca	Acaca	1.57263	6.08864e-11
Epor	Epor	1.57227	0.0444895
Gon4l	Gon4l	1.57204	3.82883e-05
Polr2a	Polr2a	1.57092	4.4205e-09
Notch1	Notch1	1.56941	6.36951e-09
Gm5069	Gm5069	1.56889	0.0276755
Katnip	Katnip	1.56832	0.004232
Tnks1bp1	Tnks1bp1	1.56627	8.89476e-06
Arid5b	Arid5b	1.56487	9.19988e-06
Taf4	Taf4	1.56365	1.25935e-06
Zfp592	Zfp592	1.56267	1.61697e-06
Hdac7	Hdac7	1.56252	4.8056e-09
Map3k4	Map3k4	1.56196	2.54796e-06
Baz1b	Baz1b	1.55765	1.42378e-07
Gab2	Gab2	1.55546	0.000602005
Galnt5	Galnt5	1.55498	0.000506796
Arhgef11	Arhgef11	1.55488	3.22266e-05
Helz	Helz	1.55454	1.95333e-06
Usp2	Usp2	1.55364	3.78735e-06
Luzp1	Luzp1	1.55345	2.12176e-06
Kif14	Kif14	1.55188	1.89196e-06
Pole	Pole	1.55148	1.85145e-08
Gm20529	Gm20529	1.54918	0.00109231
Grap2	Grap2	1.54877	1.39149e-07
Lrrc75a	Lrrc75a	1.54862	0.00151535
Gm14936	Gm14936	1.54533	0.00905225
Gatm	Gatm	1.54354	1.00323e-08
Slc9a5	Slc9a5	1.54229	0.000569945
Zhx3	Zhx3	1.5418	2.64411e-05
Cc2d1a	Cc2d1a	1.54168	2.26505e-05
Golgb1	Golgb1	1.54092	6.75464e-05
Ttc3	Ttc3	1.53959	4.14225e-06
Gja1	Gja1	1.53943	1.78253e-07
Notch2	Notch2	1.53732	1.48339e-06
Pik3ip1	Pik3ip1	1.53634	0.000275148
Map3k1	Map3k1	1.53506	9.32099e-07
D430041D05Rik	D430041D05Rik	1.53274	0.00945731
Gm9821	Gm9821	1.53242	0.0238099
Atn1	Atn1	1.53177	0.0117567
Camkk1	Camkk1	1.53145	0.00221693
Incenp	Incenp	1.52852	1.47217e-07
Gm2788	Gm2788	1.52745	3.62911e-05
Ston1	Ston1	1.52527	0.0224034
Pde4dip	Pde4dip	1.52247	6.49186e-06
Treml2	Treml2	1.5224	1.79958e-08
Ncoa2	Ncoa2	1.52196	2.04196e-06
Arhgef40	Arhgef40	1.52138	0.0009093
Irf2bp2	Irf2bp2	1.52117	3.36644e-10
Pde4a	Pde4a	1.52112	0.00183581
Zfp526	Zfp526	1.52093	9.13618e-06
Yeats2	Yeats2	1.52086	8.22816e-05
Ccdc157	Ccdc157	1.52026	0.00253984
Sympk	Sympk	1.51832	1.92636e-06
Ubap2	Ubap2	1.51607	8.08925e-10
Prex1	Prex1	1.51596	2.34501e-09
Rif1	Rif1	1.51458	3.78969e-06
Kdm3b	Kdm3b	1.51292	5.70105e-09
Agap2	Agap2	1.51277	2.73744e-08
4930579G18Rik	4930579G18Rik	1.51243	0.00010742
Zdhhc1	Zdhhc1	1.50361	0.0017713
Gm44876	Gm44876	1.50328	9.39804e-09
R3hdm1	R3hdm1	1.50327	4.08261e-06
Hivep2	Hivep2	1.50278	1.53383e-05
Cramp1	Cramp1	1.50158	3.82761e-06
Rbbp6	Rbbp6	1.50105	5.75418e-05
Jag2	Jag2	1.5004	2.08146e-08
Rps6ka2	Rps6ka2	-1.50232	0.00176697
Nmral1	Nmral1	-1.50382	7.6341e-07
Spi1	Spi1	-1.5063	4.93471e-08
H4c3	H4c3	-1.50657	0.000904744
mt-Cytb	mt-Cytb	-1.50919	6.02632e-07
Cd1d1	Cd1d1	-1.51231	3.47877e-05
Xcr1	Xcr1	-1.51361	0.000867669
Siglecf	Siglecf	-1.51497	0.0276066
Cmpk2	Cmpk2	-1.51915	4.13302e-07
Ighv5-9-1	Ighv5-9-1	-1.52768	0.00940465
Actr3b	Actr3b	-1.5278	6.69676e-08
5031425E22Rik	5031425E22Rik	-1.52796	5.33996e-09
Gm28437	Gm28437	-1.52806	2.52652e-09
Havcr2	Havcr2	-1.52851	8.37048e-07
Sphk1	Sphk1	-1.53295	0.0153742
Smim36	Smim36	-1.53879	5.24674e-05
Ighv2-5	Ighv2-5	-1.54119	0.0353066
Themis2	Themis2	-1.54328	1.54366e-07
Ift20	Ift20	-1.54486	4.01347e-08
H2-DMb1	H2-DMb1	-1.5476	4.64001e-09
H2ac23	H2ac23	-1.54767	0.0349055
Rgmb	Rgmb	-1.54784	0.00516522
1700060J05Rik	1700060J05Rik	-1.54948	0.00161954
Ighv1-39	Ighv1-39	-1.55325	0.000122381
Tifab	Tifab	-1.55752	0.0150673
Gm50092	Gm50092	-1.55788	0.0016722
Nectin3	Nectin3	-1.56101	0.00714165
Acsl6	Acsl6	-1.56188	0.000370027
Bend5	Bend5	-1.5623	3.47877e-05
Ighv1-75	Ighv1-75	-1.56299	0.000667858
Cd180	Cd180	-1.56407	5.75613e-05
Eya1	Eya1	-1.5659	0.00408617
Ighv10-1	Ighv10-1	-1.56794	0.0324757
mt-Tq	mt-Tq	-1.57188	0.0338987
Cd79b	Cd79b	-1.5721	3.15039e-09
Cmah	Cmah	-1.57663	1.61697e-06
Rgs2	Rgs2	-1.57694	8.01732e-08
Mef2c	Mef2c	-1.58108	7.92013e-09
Ifi27l2a	Ifi27l2a	-1.58906	1.17189e-11
Tent5c	Tent5c	-1.59023	3.32297e-11
Slc44a1	Slc44a1	-1.59118	2.79985e-10
Gm12224	Gm12224	-1.60818	0.00507922
Gpr15	Gpr15	-1.60998	4.07007e-13
Hid1	Hid1	-1.61196	2.48329e-07
Ighv1-5	Ighv1-5	-1.61466	0.00617529
A130071D04Rik	A130071D04Rik	-1.61543	0.0343329
Ido1	Ido1	-1.62057	8.72333e-05
P2ry13	P2ry13	-1.62082	2.7299e-05
Selenom	Selenom	-1.62309	5.29543e-07
Lpar6	Lpar6	-1.63239	0.000187899
Gbp2	Gbp2	-1.63485	2.32187e-09
mt-Atp6	mt-Atp6	-1.63992	1.82621e-05
B230217O12Rik	B230217O12Rik	-1.64463	0.0244816
Ighv1-54	Ighv1-54	-1.64694	0.00358638
Sec61bl	Sec61bl	-1.64982	0.0146171
Scin	Scin	-1.65201	4.5026e-06
Ifi206	Ifi206	-1.66178	0.00413531
Klra7	Klra7	-1.66396	0.0051748
Igkv4-63	Igkv4-63	-1.66627	0.000293702
Ryr1	Ryr1	-1.66681	0.0221569
H2bc3	H2bc3	-1.6714	0.00409947
Dio2	Dio2	-1.67412	0.00370695
Mreg	Mreg	-1.67841	1.37272e-07
Alox5	Alox5	-1.67885	0.0283921
Phf11c	Phf11c	-1.68156	0.000132431
Spp1	Spp1	-1.68276	1.54158e-08
Cdkn2a	Cdkn2a	-1.6885	6.27441e-10
Il5ra	Il5ra	-1.69205	0.000115492
Pkig	Pkig	-1.6947	1.52208e-08
Abcb1b	Abcb1b	-1.69619	1.86237e-09
Smagp	Smagp	-1.69647	0.0146072
Ifi47	Ifi47	-1.69813	1.14696e-10
Gbp3	Gbp3	-1.6987	8.30145e-09
H2-DMb2	H2-DMb2	-1.70237	9.06726e-12
Ly96	Ly96	-1.70337	0.00080628
Parp12	Parp12	-1.7064	1.13191e-05
Opn3	Opn3	-1.71459	0.0249242
Ccl9	Ccl9	-1.72035	9.99313e-05
Tlr4	Tlr4	-1.72172	0.00018883
Fgl2	Fgl2	-1.72359	2.63808e-17
Ighv14-1	Ighv14-1	-1.73223	0.000694143
Cxcl3	Cxcl3	-1.73828	8.30658e-05
Irf7	Irf7	-1.74023	3.99452e-09
Atp6-ps	Atp6-ps	-1.74083	4.63241e-10
Tmem176b	Tmem176b	-1.74185	6.36951e-09
Calhm6	Calhm6	-1.75301	0.0241139
mt-Co3	mt-Co3	-1.75908	1.75979e-10
Nipal1	Nipal1	-1.76113	0.00121938
H2-Aa	H2-Aa	-1.76434	3.02303e-10
Gm28661	Gm28661	-1.77009	5.11072e-09
Bcl2a1d	Bcl2a1d	-1.77461	1.32063e-11
St6gal1	St6gal1	-1.77465	2.70966e-12
Unc93b1	Unc93b1	-1.77638	6.85681e-09
Gm38056	Gm38056	-1.77954	0.0320924
Rps11-ps1	Rps11-ps1	-1.77978	0.000480897
Prr5	Prr5	-1.78263	1.77199e-09
Gm28439	Gm28439	-1.78468	1.86345e-05
4930549P19Rik	4930549P19Rik	-1.78482	0.0212033
Rhobtb1	Rhobtb1	-1.78554	5.27393e-08
A4galt	A4galt	-1.78609	0.000665357
Prss57	Prss57	-1.78796	0.00877679
P2ry12	P2ry12	-1.79091	0.0147813
Tbx21	Tbx21	-1.7938	1.98158e-05
Car2	Car2	-1.79492	3.52896e-05
Gm10553	Gm10553	-1.79516	0.0132881
Alpl	Alpl	-1.79806	6.00379e-07
Ccl24	Ccl24	-1.80036	1.6968e-09
Smpdl3b	Smpdl3b	-1.80524	2.53292e-05
Gpr55	Gpr55	-1.80608	3.24307e-07
mt-Co2	mt-Co2	-1.80763	1.61437e-08
Bhlha15	Bhlha15	-1.80799	3.04301e-08
mt-Tw	mt-Tw	-1.80915	0.000765739
H4c18	H4c18	-1.81241	0.00794673
mt-Te	mt-Te	-1.82352	0.00013139
Uchl1	Uchl1	-1.82362	8.68214e-06
Cacna1h	Cacna1h	-1.82736	0.00387018
Cybb	Cybb	-1.83299	1.2604e-05
Ifi209	Ifi209	-1.8356	1.51769e-05
Or2v1	Or2v1	-1.836	4.41481e-06
Ms4a1	Ms4a1	-1.8369	5.65687e-07
Lgmn	Lgmn	-1.8399	5.88776e-11
Myl4	Myl4	-1.8461	3.60872e-06
Ighv1-42	Ighv1-42	-1.85824	0.00077471
Il17f	Il17f	-1.85862	0.00172646
Galnt3	Galnt3	-1.85954	9.3933e-06
Myzap	Myzap	-1.86399	0.00242397
1700123M08Rik	1700123M08Rik	-1.8653	0.0375108
mt-Ty	mt-Ty	-1.87071	0.00330544
Fkbp11	Fkbp11	-1.87111	1.07077e-08
Tns3	Tns3	-1.87392	0.000236255
Morrbid	Morrbid	-1.87981	2.25715e-11
Prr5l	Prr5l	-1.88417	6.86573e-09
A530040E14Rik	A530040E14Rik	-1.88796	2.09448e-09
Dnajb9	Dnajb9	-1.89342	8.51489e-13
Csf2rb	Csf2rb	-1.89509	1.00001e-09
A430035B10Rik	A430035B10Rik	-1.8989	0.000813736
Slamf6	Slamf6	-1.90021	5.23372e-11
Zbp1	Zbp1	-1.90175	2.80111e-14
Ckap4	Ckap4	-1.90462	5.21186e-13
Fads3	Fads3	-1.90653	7.47883e-10
Stfa3	Stfa3	-1.90949	0.000372068
Rsad2	Rsad2	-1.90956	3.56305e-05
Igkv6-14	Igkv6-14	-1.90998	0.000670812
Nts	Nts	-1.91335	3.81729e-10
Bcl2l11	Bcl2l11	-1.9157	2.0378e-12
Adgrg3	Adgrg3	-1.91843	0.000261099
Gm20559	Gm20559	-1.92055	0.0374562
Ighv1-20	Ighv1-20	-1.92083	0.0147538
Gpr160	Gpr160	-1.92227	1.35313e-06
Thbd	Thbd	-1.92305	0.000665357
Ighv9-1	Ighv9-1	-1.92385	0.0215724
Dok3	Dok3	-1.9252	3.32636e-08
H2-Eb2	H2-Eb2	-1.92955	2.78001e-06
mt-Ta	mt-Ta	-1.93366	0.000168727
Klrk1	Klrk1	-1.93386	0.000137739
Ighv1-85	Ighv1-85	-1.93553	0.000337815
A030001D20Rik	A030001D20Rik	-1.93767	0.0126752
Igkv4-59	Igkv4-59	-1.9386	0.0109953
2810454H06Rik	2810454H06Rik	-1.94735	0.0473395
Psd3	Psd3	-1.94887	1.48414e-05
Gm5425	Gm5425	-1.95081	0.0096147
Mpeg1	Mpeg1	-1.95107	3.32973e-05
Gm48228	Gm48228	-1.96536	0.0324627
Ighv1-72	Ighv1-72	-1.96543	0.00179456
Gcnt1	Gcnt1	-1.97253	2.76188e-06
Pilra	Pilra	-1.9773	4.3281e-05
Igkv4-90	Igkv4-90	-1.97941	0.00217208
BC051226	BC051226	-1.98235	0.000229413
AW011738	AW011738	-1.99207	2.91145e-09
Il1r1	Il1r1	-1.99682	6.53836e-05
Cdkn2b	Cdkn2b	-1.99786	2.05129e-09
Pdzk1ip1	Pdzk1ip1	-1.99926	3.66244e-09
Serpinb1a	Serpinb1a	-1.99971	7.19403e-07
Trp73	Trp73	-2.0021	3.08348e-06
Gpr52	Gpr52	-2.00341	0.018338
Dhrs9	Dhrs9	-2.00363	0.0288485
Ica1	Ica1	-2.00458	0.000679994
Mmp10	Mmp10	-2.01201	0.0036877
Speer1c	Speer1c	-2.01434	0.000201853
Gm6637	Gm6637	-2.01558	0.0140193
Rps12-ps24	Rps12-ps24	-2.01738	0.00050704
Tram2	Tram2	-2.01922	4.37992e-09
Il6	Il6	-2.02461	2.64318e-05
Gm10029	Gm10029	-2.0247	0.00545752
Nacc2	Nacc2	-2.03044	0.0233115
Hpgds	Hpgds	-2.03389	6.21369e-05
Mef2b	Mef2b	-2.03405	1.1796e-05
Gramd2b	Gramd2b	-2.03855	6.62593e-12
Ighg2b	Ighg2b	-2.04017	0.00149977
Tcstv4	Tcstv4	-2.04028	2.79295e-05
Camk2a	Camk2a	-2.04125	0.00355289
Gm5134	Gm5134	-2.04519	0.0473873
Mndal	Mndal	-2.04716	3.12957e-05
Igkv6-32	Igkv6-32	-2.04979	1.33273e-06
Cdh23	Cdh23	-2.05153	7.82308e-08
Hecw2	Hecw2	-2.05154	0.00513438
Gm15987	Gm15987	-2.05444	8.00988e-05
Glcci1	Glcci1	-2.06115	0.000850347
Slc9a7	Slc9a7	-2.06642	3.38904e-09
Gm43566	Gm43566	-2.07096	0.00351102
Gzmc	Gzmc	-2.07701	1.62364e-06
Ighv8-8	Ighv8-8	-2.07722	0.00402672
Gbp10	Gbp10	-2.08559	0.0057681
Ly6d	Ly6d	-2.08579	0.000480795
Rasip1	Rasip1	-2.09159	7.27069e-05
H2bc4	H2bc4	-2.10234	4.96515e-06
Sp140l2	Sp140l2	-2.10928	7.41156e-10
Rab30	Rab30	-2.11333	0.000895306
Rcbtb2	Rcbtb2	-2.11442	6.56437e-13
Oasl2	Oasl2	-2.11444	7.15226e-05
Crry-ps	Crry-ps	-2.12586	6.8526e-06
Serpinb6b	Serpinb6b	-2.12661	7.8911e-13
Cxadr	Cxadr	-2.14837	2.19609e-08
Edem1	Edem1	-2.14898	4.82217e-15
Stfa2l1	Stfa2l1	-2.14916	6.4342e-05
Glipr1	Glipr1	-2.15246	5.86548e-16
Speer1e	Speer1e	-2.16284	0.0076457
Cbr3	Cbr3	-2.16433	0.0114088
Gm26728	Gm26728	-2.16676	8.75495e-12
Tspan8	Tspan8	-2.16736	0.00472476
Klrc1	Klrc1	-2.1733	8.52834e-05
Igkv10-94	Igkv10-94	-2.17587	1.37212e-06
Gm10059	Gm10059	-2.18392	0.0144377
Mpzl2	Mpzl2	-2.18588	3.77487e-06
Ighg3	Ighg3	-2.18629	0.000844701
Igkv1-110	Igkv1-110	-2.19599	0.000593133
Nuggc	Nuggc	-2.21113	0.0160269
Gm13709	Gm13709	-2.21779	0.0459501
Uchl1os	Uchl1os	-2.22246	0.00258359
Chrnb1	Chrnb1	-2.23598	6.33323e-06
Serpina3g	Serpina3g	-2.24652	1.34502e-08
Cyp2r1	Cyp2r1	-2.24818	0.0091915
Sgms2	Sgms2	-2.26698	1.79944e-08
Serpinb9b	Serpinb9b	-2.26868	0.00673729
Phf11a	Phf11a	-2.26878	9.73711e-05
Cdk5r1	Cdk5r1	-2.27672	8.56199e-09
Ighv5-12	Ighv5-12	-2.27788	0.000761389
H4c14	H4c14	-2.28237	0.00735819
Isg15	Isg15	-2.28963	5.67586e-06
St3gal6	St3gal6	-2.29074	4.69508e-11
Lmo2	Lmo2	-2.29138	2.67532e-06
Upb1	Upb1	-2.29467	0.0168176
Hapln1	Hapln1	-2.29507	0.0309241
Ighv14-4	Ighv14-4	-2.30312	2.93224e-07
Tacstd2	Tacstd2	-2.30503	0.00014324
Eef1akmt3	Eef1akmt3	-2.31025	0.00224606
Igkv4-91	Igkv4-91	-2.31766	9.10145e-05
Tpt1-ps6	Tpt1-ps6	-2.32089	0.000268284
Gm10684	Gm10684	-2.32216	7.22468e-08
Capn5	Capn5	-2.32715	2.81054e-09
Acod1	Acod1	-2.32765	0.000125243
Gm17233	Gm17233	-2.32796	9.32143e-10
Gm2830	Gm2830	-2.32902	0.00438519
Gnat2	Gnat2	-2.33478	0.0499814
Cd9	Cd9	-2.34295	1.48427e-12
Igkv4-57	Igkv4-57	-2.34398	6.03192e-09
Sec11c	Sec11c	-2.35306	9.28907e-15
Fcgr2b	Fcgr2b	-2.35369	8.7948e-11
Homer2	Homer2	-2.35505	0.00600803
Edil3	Edil3	-2.35734	4.919e-06
Kcnk12	Kcnk12	-2.36062	0.0208028
Gm16042	Gm16042	-2.37053	6.49301e-06
Ighv1-12	Ighv1-12	-2.37076	0.000485067
Igkv3-5	Igkv3-5	-2.37807	3.84211e-06
Areg	Areg	-2.37834	1.48132e-06
Fcer1g	Fcer1g	-2.37925	5.51174e-10
Igkv4-74	Igkv4-74	-2.38057	1.84195e-05
Igkv8-24	Igkv8-24	-2.3812	3.1555e-05
Ctsh	Ctsh	-2.3819	9.40395e-14
Igkv3-1	Igkv3-1	-2.38548	1.44483e-05
Blnk	Blnk	-2.38623	1.47207e-12
Ly6c2	Ly6c2	-2.38775	0.000350535
Il13ra1	Il13ra1	-2.3908	0.0016514
Gm8712	Gm8712	-2.39296	0.00394858
Igkv11-106	Igkv11-106	-2.3946	0.0322568
Dmrta2	Dmrta2	-2.41417	0.00297929
Sp140l1	Sp140l1	-2.41577	4.40494e-05
Igkv17-127	Igkv17-127	-2.41767	5.42358e-07
Igkv3-10	Igkv3-10	-2.41916	5.94429e-07
Hsd11b1	Hsd11b1	-2.42133	1.84251e-16
Dennd5b	Dennd5b	-2.42619	4.27024e-10
Phka1	Phka1	-2.4306	0.010434
Olfml3	Olfml3	-2.43979	0.0290987
Igkv10-96	Igkv10-96	-2.44015	2.66109e-06
Rnf122	Rnf122	-2.44579	1.43823e-05
Smyd1	Smyd1	-2.44683	0.000993918
Igkv1-117	Igkv1-117	-2.44754	1.16402e-08
Prf1	Prf1	-2.44935	2.30494e-10
Nkg7	Nkg7	-2.45786	2.90227e-06
Igkv9-120	Igkv9-120	-2.45786	2.54321e-06
Igkv19-93	Igkv19-93	-2.45913	6.15319e-06
Igkv4-78	Igkv4-78	-2.46359	0.00178973
Kcnk10	Kcnk10	-2.46411	9.03161e-05
Igkv14-126	Igkv14-126	-2.46806	4.084e-07
Igkv17-121	Igkv17-121	-2.48663	1.15384e-06
Tyrobp	Tyrobp	-2.48794	0.0085469
Rpl35a-ps6	Rpl35a-ps6	-2.49217	0.0100326
Igkv4-53	Igkv4-53	-2.49902	4.38989e-09
Gm13994	Gm13994	-2.50032	0.0408818
Igkv4-61	Igkv4-61	-2.50208	0.000157515
Trgc4	Trgc4	-2.50319	0.0295646
Igkv4-57-1	Igkv4-57-1	-2.51046	1.04146e-08
Ripply3	Ripply3	-2.51475	0.00812001
Speer1k	Speer1k	-2.51638	0.0247154
Rasgrp3	Rasgrp3	-2.51699	6.6213e-12
Speer1i	Speer1i	-2.52624	0.000772329
Pou2af1	Pou2af1	-2.53441	3.30918e-17
Igkv9-124	Igkv9-124	-2.5355	5.94277e-12
Igkv4-68	Igkv4-68	-2.53616	9.92756e-09
Ighv7-1	Ighv7-1	-2.53653	0.00133823
Isg20	Isg20	-2.53694	8.70856e-15
Rtp4	Rtp4	-2.53727	7.31835e-09
Igkv6-25	Igkv6-25	-2.5379	3.04301e-08
Klrd1	Klrd1	-2.54431	0.000186897
Igkv4-79	Igkv4-79	-2.54667	9.90603e-06
Cdk14	Cdk14	-2.55593	0.00174824
Gm4799	Gm4799	-2.5626	0.0281812
Igkv3-4	Igkv3-4	-2.56533	1.02193e-13
Serpini1	Serpini1	-2.56824	4.38151e-07
Igkv3-2	Igkv3-2	-2.5688	1.50275e-10
Ighv1-84	Ighv1-84	-2.57383	0.0021257
Speer1j	Speer1j	-2.57528	0.00110528
Igkv5-48	Igkv5-48	-2.57996	4.03526e-09
Fbxl12os	Fbxl12os	-2.58037	0.0142695
mt-Tt	mt-Tt	-2.58296	0.00169075
Gm16315	Gm16315	-2.59232	0.00939787
Igkv4-72	Igkv4-72	-2.59664	4.34037e-09
Igkv4-62	Igkv4-62	-2.60001	0.0251197
Ighg1	Ighg1	-2.60281	1.19173e-07
Igkv3-7	Igkv3-7	-2.61652	4.81422e-14
Igkv14-111	Igkv14-111	-2.61724	1.25935e-06
Zcchc18	Zcchc18	-2.62144	3.44541e-11
Igkv4-55	Igkv4-55	-2.62395	0.000936138
Igkv4-70	Igkv4-70	-2.63724	3.46169e-09
Pld4	Pld4	-2.6404	3.54879e-11
Igkv6-15	Igkv6-15	-2.64732	2.46335e-08
mt-Nd3	mt-Nd3	-2.64896	8.01284e-05
Bmp6	Bmp6	-2.65144	0.0145083
Igkv6-20	Igkv6-20	-2.65244	3.26647e-08
Apol7c	Apol7c	-2.65253	0.00275736
Tlr7	Tlr7	-2.65569	2.33363e-13
Cib2	Cib2	-2.66055	0.00891194
Derl3	Derl3	-2.66074	9.11002e-16
Tifa	Tifa	-2.66148	0.00183482
Entpd4b	Entpd4b	-2.66207	0.0459313
Ccrl2	Ccrl2	-2.66946	1.02807e-12
Igkv2-109	Igkv2-109	-2.67054	6.1672e-12
Igkv12-89	Igkv12-89	-2.67283	3.80072e-07
Igkv3-9	Igkv3-9	-2.67967	0.0102142
Gm5547	Gm5547	-2.68036	1.18794e-19
Jaml	Jaml	-2.69359	2.22258e-11
Gm28884	Gm28884	-2.69503	0.0276755
Speer1f	Speer1f	-2.69549	2.85723e-05
Igkv4-69	Igkv4-69	-2.6972	1.51132e-05
Igkv4-71	Igkv4-71	-2.699	0.0234621
Igkv6-17	Igkv6-17	-2.70948	2.41295e-10
Igkv1-99	Igkv1-99	-2.71161	3.28751e-06
Cacna1s	Cacna1s	-2.72028	3.16834e-10
St8sia6	St8sia6	-2.72098	1.00303e-12
Ifi205	Ifi205	-2.72842	0.023544
Igkv12-41	Igkv12-41	-2.72927	2.40629e-06
Igkv12-44	Igkv12-44	-2.73559	3.93767e-12
Ifi203	Ifi203	-2.73833	3.83821e-10
Cyp11a1	Cyp11a1	-2.74227	5.12147e-28
Serpinb9	Serpinb9	-2.74398	1.78108e-08
Art3	Art3	-2.74743	0.00923318
Il2	Il2	-2.75053	2.27517e-06
Gpr137b	Gpr137b	-2.75897	6.9063e-07
Atoh8	Atoh8	-2.75933	3.12842e-06
Igkv4-73	Igkv4-73	-2.76222	0.00539722
Iglj1	Iglj1	-2.76319	0.0495561
Ms4a4c	Ms4a4c	-2.76353	0.00879721
Amigo2	Amigo2	-2.76708	8.85341e-16
Igkv8-30	Igkv8-30	-2.76844	1.65432e-14
Ighj3	Ighj3	-2.77183	0.00350928
Gm7592	Gm7592	-2.77194	0.0073246
Il22	Il22	-2.77204	0.00856838
Gm37759	Gm37759	-2.77569	4.92653e-14
Banf2os	Banf2os	-2.77797	0.00034108
Igkv4-80	Igkv4-80	-2.77873	1.10034e-10
Igkc	Igkc	-2.77961	2.62906e-10
Cstdc5	Cstdc5	-2.78061	0.00090313
Cpeb3	Cpeb3	-2.78101	1.15538e-07
Igkv14-130	Igkv14-130	-2.78414	6.08958e-05
Crybb1	Crybb1	-2.78489	0.0259263
Mmp13	Mmp13	-2.78903	2.28039e-08
Pon3	Pon3	-2.79566	2.48206e-10
Igkv15-103	Igkv15-103	-2.79765	2.26353e-06
Igkv1-122	Igkv1-122	-2.80691	1.41386e-09
Gm30262	Gm30262	-2.80934	0.0173779
Cd7	Cd7	-2.81139	0.00527707
Cd160	Cd160	-2.82062	2.46113e-08
Igkv8-28	Igkv8-28	-2.82362	8.74453e-11
Igkv6-23	Igkv6-23	-2.83491	2.63808e-17
Gpr84	Gpr84	-2.83889	0.0189734
Igkv12-46	Igkv12-46	-2.84129	3.23652e-14
Igkv1-135	Igkv1-135	-2.84291	1.50946e-09
Igkv4-58	Igkv4-58	-2.84515	2.02799e-09
Smim40	Smim40	-2.84936	0.0179658
Cxcl10	Cxcl10	-2.85252	3.42139e-10
Ackr3	Ackr3	-2.86313	0.00184025
Igkv8-19	Igkv8-19	-2.86355	1.15632e-08
Lax1	Lax1	-2.8671	5.18832e-18
Igkv13-85	Igkv13-85	-2.87641	2.08028e-10
Rnase6	Rnase6	-2.87773	4.43378e-07
Igkv4-54	Igkv4-54	-2.8806	0.000162613
Fut1	Fut1	-2.88709	0.000622195
4933404K13Rik	4933404K13Rik	-2.88711	0.000934196
Igkv3-12	Igkv3-12	-2.89478	9.83648e-17
Igkv12-98	Igkv12-98	-2.8955	4.37992e-09
Igkv4-86	Igkv4-86	-2.89667	5.05011e-07
Crisp3	Crisp3	-2.90175	0.00693108
Igkv14-100	Igkv14-100	-2.90387	4.42762e-09
Igkv8-34	Igkv8-34	-2.90614	5.95194e-05
Igkv5-43	Igkv5-43	-2.91075	2.58706e-08
Igkv1-133	Igkv1-133	-2.91406	6.05663e-11
Ak7	Ak7	-2.91926	0.000141762
Endou	Endou	-2.92359	5.84876e-12
Gm43388	Gm43388	-2.92495	4.5278e-07
Igkv4-50	Igkv4-50	-2.92963	1.38621e-11
Aldh3b1	Aldh3b1	-2.93725	5.23923e-07
Crtam	Crtam	-2.94232	8.96951e-08
Igkv5-39	Igkv5-39	-2.9553	5.48047e-16
Cblc	Cblc	-2.95783	0.00011197
Igkv16-104	Igkv16-104	-2.9584	2.32618e-08
Cryba4	Cryba4	-2.96737	0.0343412
Ly6m	Ly6m	-2.9802	0.00308959
Gm5431	Gm5431	-2.99876	2.72363e-07
Ighv1-67	Ighv1-67	-3.01192	0.00125691
Zfp945	Zfp945	-3.02861	0.000356953
Igkv8-18	Igkv8-18	-3.02997	8.82585e-05
Igkv8-27	Igkv8-27	-3.03981	8.93169e-08
Iglc1	Iglc1	-3.04223	4.71572e-10
Iglv3	Iglv3	-3.06497	5.33482e-15
Gm37126	Gm37126	-3.06876	5.99627e-05
Gm25436	Gm25436	-3.07553	6.09242e-05
Il31	Il31	-3.0934	1.0494e-07
Iglv1	Iglv1	-3.09628	1.7995e-10
Iglv2	Iglv2	-3.10973	2.98253e-08
Scimp	Scimp	-3.11527	2.53862e-07
Gm5340	Gm5340	-3.12397	7.0005e-06
Cfc1	Cfc1	-3.14376	5.99627e-05
Speer1d	Speer1d	-3.14476	2.63724e-07
Igkv1-88	Igkv1-88	-3.14567	8.72399e-12
Csf2	Csf2	-3.15575	5.26782e-07
Speer1a	Speer1a	-3.15739	0.000109287
Ighg2c	Ighg2c	-3.15883	0.000753797
Gm37403	Gm37403	-3.16529	0.00519652
Oosp1	Oosp1	-3.16853	4.39308e-06
Pla1a	Pla1a	-3.16947	0.00613484
A530030E21Rik	A530030E21Rik	-3.17092	2.18654e-05
Gm30211	Gm30211	-3.17539	4.52884e-09
Igkv8-21	Igkv8-21	-3.17558	9.47682e-15
Ifi213	Ifi213	-3.1779	0.0387648
Il3	Il3	-3.1801	7.58445e-07
Igkj1	Igkj1	-3.19189	0.0104588
Gm38155	Gm38155	-3.1969	5.4116e-05
Gm18561	Gm18561	-3.19909	0.00860248
Il23a	Il23a	-3.20166	0.00532599
Gm15845	Gm15845	-3.20181	0.000350304
Ifi207	Ifi207	-3.20868	0.0114664
Atp1b1	Atp1b1	-3.21201	9.11002e-16
Ccl4	Ccl4	-3.21374	4.14144e-08
Gm6093	Gm6093	-3.22362	1.30137e-08
Tspan15	Tspan15	-3.22879	0.00589887
Igkv6-13	Igkv6-13	-3.23816	3.82447e-06
Igkv2-112	Igkv2-112	-3.26002	4.82217e-15
Speer1g	Speer1g	-3.28746	0.000193652
Jchain	Jchain	-3.29927	2.84974e-13
Gvin-ps4	Gvin-ps4	-3.30708	0.00249327
2010309G21Rik	2010309G21Rik	-3.31585	1.15407e-11
Gzmf	Gzmf	-3.3219	0.00956544
Gm14023	Gm14023	-3.3392	1.38159e-05
Il18	Il18	-3.34234	1.31108e-05
Ighv3-5	Ighv3-5	-3.36607	0.0459148
Igkv10-95	Igkv10-95	-3.37058	7.93944e-12
Uggt2	Uggt2	-3.37087	0.0475864
Hepacam2	Hepacam2	-3.39234	2.26885e-05
Igkv13-84	Igkv13-84	-3.39553	3.47695e-10
Iglc3	Iglc3	-3.40089	1.06576e-09
Mzb1	Mzb1	-3.40783	1.06716e-09
Fcrla	Fcrla	-3.41167	2.14589e-12
Igkv1-132	Igkv1-132	-3.41519	5.97916e-08
Gm5535	Gm5535	-3.42008	0.00702625
Cyp4f18	Cyp4f18	-3.43959	0.000118791
Iglc2	Iglc2	-3.44298	4.46888e-11
Ccl1	Ccl1	-3.45669	2.38579e-08
Il1a	Il1a	-3.46225	3.83955e-06
Tgfb2	Tgfb2	-3.46299	0.039149
Ighv1-11	Ighv1-11	-3.46306	0.000564317
Igkv11-125	Igkv11-125	-3.46944	4.17617e-08
Igkv12-38	Igkv12-38	-3.47074	1.00333e-05
Iigp1	Iigp1	-3.48027	6.26645e-07
Igkv5-45	Igkv5-45	-3.51452	1.1759e-06
Ccn3	Ccn3	-3.51719	2.14611e-09
Gm4708	Gm4708	-3.52588	0.00421726
Igkv9-123	Igkv9-123	-3.52859	2.39045e-08
Serpina3f	Serpina3f	-3.53926	5.06964e-08
Ighv8-2	Ighv8-2	-3.54296	0.000433673
Ifi211	Ifi211	-3.58733	1.88429e-14
Csdc2	Csdc2	-3.60449	0.0265947
Ccr10	Ccr10	-3.60899	2.4076e-10
Enpp6	Enpp6	-3.63951	0.0370765
Igkv4-56	Igkv4-56	-3.65281	0.0340752
Gm35520	Gm35520	-3.66693	0.0355355
Gm37285	Gm37285	-3.67348	0.0496635
Igkv4-77	Igkv4-77	-3.68853	1.98848e-08
Tnfsf4	Tnfsf4	-3.7122	1.19425e-06
Eaf2	Eaf2	-3.73718	1.10698e-16
S100a5	S100a5	-3.7658	0.0203935
Il1bos	Il1bos	-3.77988	0.0120458
Igkv4-92	Igkv4-92	-3.80388	2.14611e-09
Igkv4-81	Igkv4-81	-3.84533	2.60734e-06
Cyp39a1	Cyp39a1	-3.84833	0.0226735
Igkv4-51	Igkv4-51	-3.85313	6.31071e-08
Dnm3	Dnm3	-3.86573	5.97916e-08
Ccl3	Ccl3	-3.96417	7.82308e-08
Igkv9-129	Igkv9-129	-4.00627	4.82217e-15
Cxcl2	Cxcl2	-4.03139	2.61512e-13
Ighv1-38	Ighv1-38	-4.04349	0.00329967
Ccn1	Ccn1	-4.07187	0.00413214
Slc1a1	Slc1a1	-4.11999	0.0015317
4930439D14Rik	4930439D14Rik	-4.12628	0.0343329
Cds1	Cds1	-4.1282	0.00250292
Gm4610	Gm4610	-4.15085	0.000214416
Ighv1-83	Ighv1-83	-4.15836	0.0142695
Igkv4-60	Igkv4-60	-4.16211	0.000521961
2900093K20Rik	2900093K20Rik	-4.17407	0.031967
Ifi204	Ifi204	-4.1773	2.53888e-12
Fabp4	Fabp4	-4.19441	2.99447e-05
Prss40	Prss40	-4.20323	0.00101102
Igkv8-16	Igkv8-16	-4.25392	2.37766e-09
Arhgap8	Arhgap8	-4.2855	0.0270831
Igkv3-3	Igkv3-3	-4.30497	0.0346932
Igkv18-36	Igkv18-36	-4.34173	0.00488402
Igkv7-33	Igkv7-33	-4.34466	2.6939e-08
Gzmg	Gzmg	-4.40019	1.01507e-06
Rpl31-ps14	Rpl31-ps14	-4.46561	0.0366438
Slamf9	Slamf9	-4.47046	1.32392e-07
Ifng	Ifng	-4.4749	2.70426e-09
Edn1	Edn1	-4.49761	0.000258113
Gm43218	Gm43218	-4.55751	2.79985e-10
Igkv20-101-2	Igkv20-101-2	-4.62593	0.0496473
Il15	Il15	-4.62601	0.00145876
F9	F9	-4.63405	0.0160928
Gm14391	Gm14391	-4.64884	0.0428307
Klra1	Klra1	-4.65907	0.012457
Ky	Ky	-4.68576	0.0264275
Gzme	Gzme	-4.75254	1.76487e-06
Gm5907	Gm5907	-4.83033	0.0383891
Tnfrsf17	Tnfrsf17	-4.88537	6.58088e-09
Sh2d1b1	Sh2d1b1	-4.91372	0.0281895
Apcs	Apcs	-4.93171	0.000568064
Gvin-ps2	Gvin-ps2	-4.94471	0.00481023
Airn	Airn	-4.97628	0.00116958
4921536K21Rik	4921536K21Rik	-4.9773	0.0346274
Ighv8-7	Ighv8-7	-4.98023	0.0107476
Cldn11	Cldn11	-5.00883	0.0173803
Gm47230	Gm47230	-5.02332	0.0444094
Gm34215	Gm34215	-5.06401	0.0148997
Gpm6a	Gpm6a	-5.07008	2.47049e-12
Crlf1	Crlf1	-5.07685	0.0230103
Ccl7	Ccl7	-5.10893	0.00634388
Ighv1-79	Ighv1-79	-5.18982	0.0113827
Gzmd	Gzmd	-5.38411	1.57283e-08
Reln	Reln	-5.49229	0.00844159
Gm16867	Gm16867	-5.54838	0.00382304
Il9	Il9	-5.70866	7.33981e-05
Cxcl14	Cxcl14	-5.82596	0.00285644
Gm20743	Gm20743	-5.85244	1.0364e-06
Xcl1	Xcl1	-6.30699	5.16137e-09
Igkv8-26	Igkv8-26	-6.69847	0.000169829
