## Supplementary Data 2 for "A cell-intrinsic steroidogenic checkpoint constrains female Th2 effector output independently of gonadal hormones"

### Sheet: Cyp11a1KO_M vs Ctrl M.genes
	genes	log2FoldChange	padj
Rps3a3	Rps3a3	-1.52383	0.0142075
Mmp13	Mmp13	-1.6381	0.0478488
Eaf2	Eaf2	-1.70824	0.0274948
Ccl24	Ccl24	-1.86112	2.22678e-07
Ccr10	Ccr10	-1.96335	0.0392823
Arnt2	Arnt2	-2.14661	5.82566e-09
Gm30873	Gm30873	-2.3888	0.00408482
Ifi204	Ifi204	-2.5022	0.0102426
Cstdc5	Cstdc5	-2.8729	0.00197693
3830403N18Rik	3830403N18Rik	-3.24026	0.0113726
Cdh1	Cdh1	-3.2551	0.0329323
Gpm6a	Gpm6a	-3.34745	0.0346794
Cyp11a1	Cyp11a1	-3.3557	3.23758e-43
Gm7600	Gm7600	-4.08448	1.96574e-05
Rps3a2	Rps3a2	-4.27534	0.000121174
