## Supplementary Data 3 for "A cell-intrinsic steroidogenic checkpoint constrains female Th2 effector output independently of gonadal hormones"

### Sheet: Ctrl_FvsCtrl_M.genes
	genes	log2FoldChange	padj
Xist	Xist	10.0633	2.25905e-11
Tsix	Tsix	5.5389	0.000999625
Il9	Il9	5.42341	0.000824145
Fcer1a	Fcer1a	4.51682	0.0280852
Igkv4-73	Igkv4-73	4.50924	0.00503556
Fsd2	Fsd2	4.17918	0.02034
Xcl1	Xcl1	4.16131	0.000387637
Gm20743	Gm20743	4.09801	0.00201864
Homer2	Homer2	4.09637	0.000893061
Gm47694	Gm47694	4.04055	0.0499739
Csn3	Csn3	3.76445	0.0424375
Tspan15	Tspan15	3.75702	0.0106997
Igkv7-33	Igkv7-33	3.7303	7.85437e-06
Apcs	Apcs	3.68561	0.00667827
Igkv8-26	Igkv8-26	3.63553	0.0373304
Edn1	Edn1	3.61815	0.00569135
Wnt10a	Wnt10a	3.50672	0.041056
Ifng	Ifng	3.47771	2.78266e-05
Slc17a8	Slc17a8	3.47637	0.0347681
Gzme	Gzme	3.44223	0.00191738
Gzmd	Gzmd	3.42358	0.00120888
Crtam	Crtam	3.2947	4.9225e-08
Tnfsf4	Tnfsf4	3.27326	0.000115548
Gpm6a	Gpm6a	3.27265	2.8534e-06
Gm37403	Gm37403	3.22495	0.0190834
Ifi205	Ifi205	3.2027	0.0396238
Fcrl5	Fcrl5	3.20129	0.00693228
Ncald	Ncald	3.20058	0.0351591
Ccn1	Ccn1	3.15208	0.0481793
Tnfrsf17	Tnfrsf17	3.13682	0.000183804
Ms4a4c	Ms4a4c	3.10892	0.0160739
Igkv5-45	Igkv5-45	3.02453	0.000173075
Igkv4-54	Igkv4-54	3.02141	0.000595982
Ccl3	Ccl3	2.95694	0.000383756
Slamf9	Slamf9	2.9531	0.000321081
Igkv14-126	Igkv14-126	2.92924	3.10676e-08
Ighv10-3	Ighv10-3	2.91313	0.00601191
Igkv4-60	Igkv4-60	2.89547	0.0131895
Ighv1-67	Ighv1-67	2.87496	0.00773587
Gm4610	Gm4610	2.87279	0.0165466
Ighv1-38	Ighv1-38	2.80749	0.0492933
Igkv9-123	Igkv9-123	2.77379	4.32818e-05
Igkv8-16	Igkv8-16	2.76365	0.000199782
Igkv8-34	Igkv8-34	2.73239	0.000950467
Igkv4-69	Igkv4-69	2.72001	0.000103463
Oosp1	Oosp1	2.70871	0.000382965
Ly6c2	Ly6c2	2.70284	0.000323403
Sycp3	Sycp3	2.69496	0.0154565
Cfc1	Cfc1	2.69192	0.00257592
Hepacam2	Hepacam2	2.65767	0.00296647
Igkv4-51	Igkv4-51	2.64897	0.000530333
Msrb3	Msrb3	2.6159	0.0121282
Il1a	Il1a	2.61438	0.00255434
Il13ra1	Il13ra1	2.61041	0.00463938
Fcrla	Fcrla	2.6072	2.74863e-07
Igkv1-132	Igkv1-132	2.60343	0.00012822
Gm14023	Gm14023	2.59909	0.00337895
Ccl4	Ccl4	2.58445	7.51428e-05
Lmo2	Lmo2	2.51937	3.17033e-06
Igkv2-112	Igkv2-112	2.51114	1.43158e-08
Iglc2	Iglc2	2.49747	1.24099e-05
A530030E21Rik	A530030E21Rik	2.49405	0.0023556
Iglv2	Iglv2	2.48912	6.65247e-05
Il2	Il2	2.48894	0.000125638
Atp1b1	Atp1b1	2.48403	6.28269e-09
Igkv10-95	Igkv10-95	2.48077	1.77575e-06
Cblc	Cblc	2.47755	0.00411774
4933404K13Rik	4933404K13Rik	2.47086	0.0134488
Mzb1	Mzb1	2.47065	4.61265e-05
Ighv7-1	Ighv7-1	2.46358	0.00737781
Eaf2	Eaf2	2.45096	2.4339e-07
Cdh2	Cdh2	2.44793	0.0460894
Il3	Il3	2.44461	0.000840196
Igkv4-70	Igkv4-70	2.43175	4.30803e-07
Iglc3	Iglc3	2.41584	9.47363e-05
Igkv1-122	Igkv1-122	2.41203	1.51082e-06
Iglv3	Iglv3	2.41186	9.55772e-09
Igkv14-100	Igkv14-100	2.40822	8.44813e-06
Igkv4-81	Igkv4-81	2.38206	0.00480383
Igkv8-18	Igkv8-18	2.37096	0.00631788
Gm16042	Gm16042	2.36409	5.97708e-05
Igkv4-91	Igkv4-91	2.35789	0.000387206
Fut1	Fut1	2.35603	0.0150362
Igkv12-41	Igkv12-41	2.35502	0.000284622
Igkv4-80	Igkv4-80	2.35501	2.92749e-07
Ighv8-2	Ighv8-2	2.35402	0.0347681
Cxcl2	Cxcl2	2.34744	6.45433e-05
Ly6m	Ly6m	2.34603	0.0389388
Cyp4f18	Cyp4f18	2.34374	0.0165466
Igkv1-133	Igkv1-133	2.33434	9.51326e-07
Igkv4-57-1	Igkv4-57-1	2.32352	1.1265e-06
Igkv15-103	Igkv15-103	2.32308	0.000500336
Ighv5-12	Ighv5-12	2.32159	0.00294423
Igkv3-5	Igkv3-5	2.32075	5.1469e-05
Igkv6-13	Igkv6-13	2.31313	0.00437641
Cdk14	Cdk14	2.31045	0.0151592
Serpina3f	Serpina3f	2.30319	0.00131949
Igkv9-129	Igkv9-129	2.30316	1.01193e-05
Iglc1	Iglc1	2.29747	1.85134e-05
Igkv4-57	Igkv4-57	2.29431	1.38852e-07
Igkv16-104	Igkv16-104	2.29367	0.000101761
Jchain	Jchain	2.29249	3.44773e-06
Ica1	Ica1	2.29169	0.000902806
St8sia6	St8sia6	2.2902	2.01052e-08
Iglv1	Iglv1	2.28682	1.76663e-05
Glcci1	Glcci1	2.28508	0.00158503
Igkv6-15	Igkv6-15	2.25441	1.65928e-05
Igkv8-21	Igkv8-21	2.25401	2.95933e-07
Ifi204	Ifi204	2.24678	0.000283636
Tlr7	Tlr7	2.24095	7.67653e-09
Igkv6-17	Igkv6-17	2.2347	1.27969e-06
Csf2	Csf2	2.23283	0.00212784
Igkv5-48	Igkv5-48	2.23125	2.95715e-06
Igkv4-53	Igkv4-53	2.22956	1.41428e-06
Amigo2	Amigo2	2.22931	1.24088e-09
Igkv4-92	Igkv4-92	2.22801	0.000869832
Smagp	Smagp	2.22405	0.00745407
Igkv5-43	Igkv5-43	2.22145	0.000137626
Igkv8-27	Igkv8-27	2.219	0.000554433
Igkv13-84	Igkv13-84	2.21798	0.000163455
Igkv8-19	Igkv8-19	2.21564	7.24351e-05
Iigp1	Iigp1	2.21191	0.0036321
Fcgr2b	Fcgr2b	2.21132	1.43158e-08
Ighv1-11	Ighv1-11	2.20895	0.0371673
Igkv9-124	Igkv9-124	2.20391	2.05101e-08
Tns3	Tns3	2.19972	0.000174367
Trgc2	Trgc2	2.19693	0.00999118
Gzmg	Gzmg	2.1925	0.0248908
Igkv1-135	Igkv1-135	2.18785	2.51129e-05
Ifi211	Ifi211	2.18233	1.35351e-05
Igkv2-109	Igkv2-109	2.17575	1.66195e-07
Ak7	Ak7	2.17177	0.0117604
Ighv9-1	Ighv9-1	2.16498	0.0261396
Igkv12-89	Igkv12-89	2.16087	0.000199844
Igkj5	Igkj5	2.15983	0.0322305
Igkv4-74	Igkv4-74	2.1598	0.000592933
Lax1	Lax1	2.14971	9.50942e-10
Nuggc	Nuggc	2.14886	0.0464261
Ighj3	Ighj3	2.14613	0.0446684
Igkv6-20	Igkv6-20	2.146	5.4103e-05
Igkv11-125	Igkv11-125	2.14574	0.00253041
Igkc	Igkc	2.14465	8.44813e-06
Igkv12-46	Igkv12-46	2.14267	9.00725e-08
Gm37126	Gm37126	2.13782	0.0142065
Gm2065	Gm2065	2.13655	0.0212194
Gm25436	Gm25436	2.13142	0.00951715
Cpeb3	Cpeb3	2.13103	0.00021982
Igkv12-44	Igkv12-44	2.12284	5.37222e-07
Dennd5b	Dennd5b	2.11646	3.81223e-07
Igkv1-99	Igkv1-99	2.10766	0.00137998
Ighg3	Ighg3	2.10658	0.00539726
Cd160	Cd160	2.09425	0.00014072
Rasgrp3	Rasgrp3	2.08042	1.26726e-07
Speer1d	Speer1d	2.07994	0.00134391
Ackr3	Ackr3	2.07862	0.0473781
Igkv3-10	Igkv3-10	2.07692	0.000117443
Ighv1-61	Ighv1-61	2.07381	0.0183607
Igkv3-12	Igkv3-12	2.0726	2.71202e-08
Pou2af1	Pou2af1	2.06451	7.17168e-11
2010110K18Rik	2010110K18Rik	2.05957	0.0444239
Igkv1-88	Igkv1-88	2.0594	3.33342e-05
Gm30211	Gm30211	2.05877	0.000419552
Igkv4-50	Igkv4-50	2.05684	1.04465e-05
Igkv4-86	Igkv4-86	2.05467	0.0015825
Ighv1-31	Ighv1-31	2.0544	0.0419573
Ighv1-72	Ighv1-72	2.05398	0.00430904
Igkv8-28	Igkv8-28	2.04184	1.70821e-05
Il31	Il31	2.03661	0.00247717
Endou	Endou	2.03608	9.86551e-06
Ifi203	Ifi203	2.02918	1.70821e-05
Igkv3-1	Igkv3-1	2.02572	0.00124887
Ccr10	Ccr10	2.01903	0.0020119
Gm38155	Gm38155	2.01288	0.0169454
Igkv8-30	Igkv8-30	2.01221	2.4339e-07
2010309G21Rik	2010309G21Rik	2.0099	0.000228891
Igkv4-58	Igkv4-58	2.00539	0.000103463
Psd3	Psd3	2.00021	8.1848e-05
Igkv12-98	Igkv12-98	1.99261	0.000262498
Dnm3	Dnm3	1.9926	0.00677046
Igkv5-39	Igkv5-39	1.98939	2.8652e-07
Igkv9-120	Igkv9-120	1.98665	0.0008274
Cacna1s	Cacna1s	1.97697	2.8881e-05
Igkv8-24	Igkv8-24	1.97104	0.00291231
Pon3	Pon3	1.96643	4.53915e-05
Gm28439	Gm28439	1.96582	3.71315e-05
Aldh3b1	Aldh3b1	1.96458	0.00287825
Igkv10-96	Igkv10-96	1.95654	0.000947949
Gm37759	Gm37759	1.95141	7.43869e-07
Ighv1-84	Ighv1-84	1.93683	0.0463624
Banf2os	Banf2os	1.93661	0.0274966
Igkv14-111	Igkv14-111	1.93534	0.00184915
Igkv4-55	Igkv4-55	1.93021	0.0410471
Ftx	Ftx	1.92435	0.00146142
Ms4a1	Ms4a1	1.91344	1.98118e-06
Igkv4-78	Igkv4-78	1.91186	0.0382608
Igkv6-23	Igkv6-23	1.9034	1.30596e-07
Gm5340	Gm5340	1.9018	0.0146673
Nkg7	Nkg7	1.89757	0.00168154
Ighv2-3	Ighv2-3	1.89315	0.0172393
Prf1	Prf1	1.89179	7.29991e-06
Ighv1-74	Ighv1-74	1.88788	0.00652502
Ly6d	Ly6d	1.88086	0.00638721
Eef1akmt3	Eef1akmt3	1.87373	0.0338774
Gm10684	Gm10684	1.87321	7.72722e-05
Ccrl2	Ccrl2	1.87301	3.17033e-06
E130116L18Rik	E130116L18Rik	1.87262	0.047542
Blnk	Blnk	1.86985	2.4339e-07
Cdk5r1	Cdk5r1	1.86219	1.65928e-05
Gm43388	Gm43388	1.86026	0.00295797
Igkv13-85	Igkv13-85	1.8588	0.000155704
Igkv1-117	Igkv1-117	1.85432	0.000107508
Ccn3	Ccn3	1.84999	0.00668498
Derl3	Derl3	1.84125	2.4339e-07
Igkv6-25	Igkv6-25	1.83936	0.000333847
Cxcl10	Cxcl10	1.8359	0.000178821
A030001D20Rik	A030001D20Rik	1.83583	0.0447206
Ighv2-9	Ighv2-9	1.83041	0.00533811
Igkv3-2	Igkv3-2	1.82816	2.92033e-05
Gm5547	Gm5547	1.8197	7.67653e-09
Igkv4-77	Igkv4-77	1.81963	0.00933447
Il1r1	Il1r1	1.81345	0.00158503
mt-Ta	mt-Ta	1.81305	0.00232868
Tram2	Tram2	1.80666	1.33728e-06
Ighg1	Ighg1	1.80664	0.00140133
mt-Te	mt-Te	1.80616	0.00105387
Nfkbiz	Nfkbiz	1.80133	0.0358339
Ighv1-4	Ighv1-4	1.78795	0.0016188
Capn5	Capn5	1.78693	3.22933e-05
Gm5431	Gm5431	1.78421	0.00503556
Ighv8-8	Ighv8-8	1.78333	0.0354729
Rnf122	Rnf122	1.76653	0.00539726
Tacstd2	Tacstd2	1.76565	0.0108315
Kcnk10	Kcnk10	1.76225	0.0152747
Gpr160	Gpr160	1.75659	7.51428e-05
Igkv6-32	Igkv6-32	1.75361	0.000218755
Alpl	Alpl	1.75118	9.70623e-06
Atoh8	Atoh8	1.75044	0.00825055
Csf2rb	Csf2rb	1.7423	1.95548e-07
Ccl1	Ccl1	1.73659	0.0186628
Rasip1	Rasip1	1.73168	0.0044794
mt-Tw	mt-Tw	1.72784	0.00571673
Ighv1-64	Ighv1-64	1.72656	0.0195289
Igkv4-68	Igkv4-68	1.72437	0.000519787
Igkv3-4	Igkv3-4	1.71878	4.64811e-06
Gm43218	Gm43218	1.71809	0.00556107
Serpini1	Serpini1	1.71473	0.0020119
Tbc1d4	Tbc1d4	1.71351	0.000391513
Ighv10-1	Ighv10-1	1.70704	0.042056
Cmah	Cmah	1.70255	2.6399e-06
Ighg2b	Ighg2b	1.69937	0.0236065
Jaml	Jaml	1.69461	0.000113416
Mef2b	Mef2b	1.68919	0.00149167
Ighv1-66	Ighv1-66	1.67831	0.0142703
Igkv4-61	Igkv4-61	1.67613	0.0316858
Il18	Il18	1.67516	0.0338774
Ighv2-5	Ighv2-5	1.67294	0.0485506
Igkv17-127	Igkv17-127	1.67275	0.00276517
Itga4	Itga4	1.6708	6.80234e-06
Igkv10-94	Igkv10-94	1.66809	0.0011713
Il17f	Il17f	1.66532	0.0158518
Serpina3g	Serpina3g	1.66501	0.000137241
mt-Cytb	mt-Cytb	1.66368	2.94212e-07
Ighv1-76	Ighv1-76	1.65842	0.0123407
Igkv3-7	Igkv3-7	1.65696	1.32017e-05
Igkv4-72	Igkv4-72	1.65336	0.000897891
Gm15987	Gm15987	1.64593	0.00633113
Cybb	Cybb	1.64335	0.000528672
Bsn	Bsn	1.64102	0.00873241
Rcbtb2	Rcbtb2	1.64064	2.20118e-07
Tifab	Tifab	1.6395	0.0300553
Igkv17-121	Igkv17-121	1.63873	0.00597118
Ighv1-55	Ighv1-55	1.63742	0.0488888
Ighv1-85	Ighv1-85	1.63085	0.00933447
Klrc1	Klrc1	1.62685	0.0111422
Speer1f	Speer1f	1.62588	0.0213167
Pkig	Pkig	1.62033	6.06132e-07
Il5ra	Il5ra	1.6179	0.00124424
Slc9a7	Slc9a7	1.61539	2.38297e-05
Ighv3-6	Ighv3-6	1.61235	0.0040214
Mreg	Mreg	1.60903	3.9392e-06
Igkv1-110	Igkv1-110	1.60645	0.0351591
Zcchc18	Zcchc18	1.60505	0.000231535
Ighv1-54	Ighv1-54	1.59894	0.0149309
Serpinb9	Serpinb9	1.59142	0.00523005
Gm17233	Gm17233	1.59031	0.00012822
Fkbp11	Fkbp11	1.58387	1.05553e-05
Ighv8-12	Ighv8-12	1.57778	0.00179206
Igkv4-63	Igkv4-63	1.57507	0.00303439
Ighv1-59	Ighv1-59	1.56966	0.0270261
Cpa3	Cpa3	1.56519	0.0272452
mt-Nd2	mt-Nd2	1.56299	1.98811e-06
Klra7	Klra7	1.56275	0.0260708
Klrd1	Klrd1	1.55884	0.0453636
Igkv19-93	Igkv19-93	1.55286	0.0161933
Kcnk6	Kcnk6	1.55134	4.94481e-05
Bcl2l11	Bcl2l11	1.55101	1.26726e-07
Ighv1-42	Ighv1-42	1.54751	0.0167056
Slamf6	Slamf6	1.54369	7.43869e-07
Gm37787	Gm37787	1.53611	0.00129571
Klf3	Klf3	1.53582	0.0377788
Acsl6	Acsl6	1.52793	0.00253041
Bhlha15	Bhlha15	1.52712	2.28688e-05
Mef2c	Mef2c	1.52492	2.62338e-07
Gramd2b	Gramd2b	1.52197	2.24677e-06
Ighv1-9	Ighv1-9	1.52146	0.0159149
Pld4	Pld4	1.51823	0.000528672
Slc43a1	Slc43a1	1.5163	0.00248369
St3gal6	St3gal6	1.51364	8.30364e-05
Mir17hg	Mir17hg	1.51161	0.0491214
Gbp3	Gbp3	1.50315	3.12619e-06
Ubr4	Ubr4	-1.50108	0.0164371
Zfp341	Zfp341	-1.50336	0.00601191
Ankrd26	Ankrd26	-1.51008	0.0221956
Peak1	Peak1	-1.5129	0.00365406
Tnik	Tnik	-1.51568	0.00507982
Gm15856	Gm15856	-1.51802	0.0389472
Sap130	Sap130	-1.52381	0.021141
Apc	Apc	-1.53528	0.0086939
Gm20163	Gm20163	-1.5363	0.0389388
Zfhx2	Zfhx2	-1.53725	0.0293013
Tcaf3	Tcaf3	-1.53784	0.0452883
Ncoa6	Ncoa6	-1.53923	0.00201864
Dlk1	Dlk1	-1.53982	0.023046
Myo16	Myo16	-1.54143	0.000129617
Cep164	Cep164	-1.54257	0.00705397
Gm15655	Gm15655	-1.54277	4.57435e-05
Ermn	Ermn	-1.54502	2.01052e-08
Spen	Spen	-1.54684	0.0286325
Gm28198	Gm28198	-1.54968	0.0334388
Fbf1	Fbf1	-1.54992	0.0278656
Gm12316	Gm12316	-1.55059	0.0407639
Ssh1	Ssh1	-1.5589	0.000192228
Celsr1	Celsr1	-1.56066	0.000438619
Raver2	Raver2	-1.56169	0.0241224
Muc13	Muc13	-1.5685	0.000372052
Svil	Svil	-1.57764	0.0277654
Zc3h13	Zc3h13	-1.57941	0.0195863
Kat6a	Kat6a	-1.58065	0.0129688
Sh3pxd2a	Sh3pxd2a	-1.58094	0.0452883
Enpp2	Enpp2	-1.58415	0.0481793
Map7d1	Map7d1	-1.5869	0.0203552
Prrc2b	Prrc2b	-1.59361	0.00633113
Prr12	Prr12	-1.59735	0.0167488
Jarid2	Jarid2	-1.59775	0.0222077
Med12l	Med12l	-1.60001	5.82653e-05
Tnrc18	Tnrc18	-1.61478	0.0215481
Myo18a	Myo18a	-1.61569	0.0225573
Myo9b	Myo9b	-1.61592	0.0241763
Sh3bp4	Sh3bp4	-1.61841	0.0264745
Arrdc4	Arrdc4	-1.63619	6.39919e-07
Arnt2	Arnt2	-1.63966	5.24236e-06
Armcx1	Armcx1	-1.6428	0.000479437
Ahdc1	Ahdc1	-1.64709	0.00135437
Trp53cor1	Trp53cor1	-1.64782	0.0465856
Klf5	Klf5	-1.64783	0.00341675
Fyb1	Fyb1	-1.64896	0.0172889
Ahnak	Ahnak	-1.6602	0.0236363
Tanc1	Tanc1	-1.66043	0.00228404
Tmprss11e	Tmprss11e	-1.66557	0.0203053
Dock5	Dock5	-1.67516	0.0177755
Brd4	Brd4	-1.67954	0.00377968
Nfia	Nfia	-1.68011	0.0312835
Gm30873	Gm30873	-1.69988	0.00817456
Clip1	Clip1	-1.70235	0.0275156
Chd6	Chd6	-1.71565	0.00410732
Dync1h1	Dync1h1	-1.71659	0.00251538
Trerf1	Trerf1	-1.71695	0.00109807
Cep250	Cep250	-1.71907	0.0287551
Cep170b	Cep170b	-1.72153	7.08974e-05
Dnase1l3	Dnase1l3	-1.72596	0.0205644
Zfp629	Zfp629	-1.74028	0.0232536
Car9	Car9	-1.74537	0.0273476
Spred3	Spred3	-1.7464	2.12623e-05
Adgrl1	Adgrl1	-1.76051	0.00382582
Peg10	Peg10	-1.76097	0.000302464
Myo10	Myo10	-1.76388	0.00645844
C630004M23Rik	C630004M23Rik	-1.76485	0.0123407
Tln1	Tln1	-1.78143	0.00535324
Lama5	Lama5	-1.7835	0.00959063
Sipa1l3	Sipa1l3	-1.79024	0.00012822
Kdm6b	Kdm6b	-1.7923	0.00114324
Kmt2d	Kmt2d	-1.803	0.00586456
Fn1	Fn1	-1.80314	1.46852e-05
Hic1	Hic1	-1.80931	3.67836e-07
Zmiz1	Zmiz1	-1.8096	0.0037618
Numa1	Numa1	-1.81068	0.0379878
Sptbn1	Sptbn1	-1.81107	0.0206125
Galnt5	Galnt5	-1.81971	0.000223237
Gm45894	Gm45894	-1.82363	0.0284518
Adamtsl4	Adamtsl4	-1.82852	0.0150827
Ctsf	Ctsf	-1.83436	0.000178821
Hddc3	Hddc3	-1.83634	1.76663e-05
Kif13a	Kif13a	-1.8424	0.00443073
Stk10	Stk10	-1.85392	0.0232536
Ggt5	Ggt5	-1.86489	0.0452883
Tgm2	Tgm2	-1.86864	0.0038206
Plec	Plec	-1.87254	0.00415106
Zfp503	Zfp503	-1.87304	0.0138862
Bptf	Bptf	-1.90249	0.0233218
Asic1	Asic1	-1.91075	0.0184269
Gm20412	Gm20412	-1.94538	0.00261345
Ncor2	Ncor2	-1.94702	0.00232868
Armcx4	Armcx4	-1.96747	0.0230361
Akr1b8	Akr1b8	-1.96769	0.00322871
Gm37145	Gm37145	-1.97528	0.00980746
Map9	Map9	-1.9774	0.0106043
Tcof1	Tcof1	-1.99047	0.0123407
Cox4i2	Cox4i2	-2.00034	0.0181216
Syngap1	Syngap1	-2.00057	0.0329364
Gm46620	Gm46620	-2.00275	0.0241825
Tmem147os	Tmem147os	-2.00536	0.0164087
Gm42839	Gm42839	-2.01673	0.0131876
Abcc3	Abcc3	-2.03097	0.0221956
Col18a1	Col18a1	-2.06056	2.97379e-05
Tspoap1	Tspoap1	-2.07113	0.0393735
Gm44751	Gm44751	-2.10619	0.0438327
Sncb	Sncb	-2.11572	0.00660788
Thrb	Thrb	-2.12692	0.018241
Adamts7	Adamts7	-2.13244	0.0069248
Gm11670	Gm11670	-2.1373	0.0338384
2310043M15Rik	2310043M15Rik	-2.13828	0.0460566
Slfn9	Slfn9	-2.21256	0.000137241
Frem2	Frem2	-2.22286	0.0143791
Klhl32	Klhl32	-2.24965	0.0428881
Hebp1	Hebp1	-2.26448	0.0147599
Cfap144	Cfap144	-2.28492	9.42883e-05
Agap1	Agap1	-2.31287	0.0034388
Map1b	Map1b	-2.33466	0.049146
Myh9	Myh9	-2.34862	0.00488547
Nyap1	Nyap1	-2.3791	0.0257737
Nckap5l	Nckap5l	-2.40394	7.10567e-05
Gm27162	Gm27162	-2.51524	3.33342e-05
Zic5	Zic5	-2.53417	0.00303439
Vnn1	Vnn1	-2.54496	0.0169454
Aqp11	Aqp11	-2.54619	0.0262141
Begain	Begain	-2.71709	0.0415332
Trav9d-1	Trav9d-1	-2.80411	0.0216326
Gm38948	Gm38948	-2.82519	0.00266139
Col1a1	Col1a1	-2.91553	0.0176032
Dab1	Dab1	-2.95437	0.0180007
Gm47205	Gm47205	-2.97849	0.0377788
Syde1	Syde1	-3.02197	0.0260678
Sema3a	Sema3a	-3.06467	0.00366007
Gm7600	Gm7600	-3.34172	9.7526e-05
Tmie	Tmie	-3.39369	0.0455611
A630072L19Rik	A630072L19Rik	-3.54633	0.0134199
Dnm1	Dnm1	-3.57219	0.00573123
Micall2	Micall2	-3.66285	0.0165312
Rps3a2	Rps3a2	-3.72845	0.000147931
Nckap5los	Nckap5los	-4.10697	0.0431884
Gpr179	Gpr179	-4.10731	0.0455755
Gm14198	Gm14198	-4.21691	0.00474441
Col4a2	Col4a2	-4.22019	0.0172245
Gpat2	Gpat2	-4.34223	0.0058274
Ace	Ace	-5.04711	0.0225465
Lrp1	Lrp1	-5.05856	0.010211
Cysrt1	Cysrt1	-5.16668	0.00444609
Kdm5d	Kdm5d	-9.82755	6.92274e-13
Uty	Uty	-10.0483	1.86e-13
Ddx3y	Ddx3y	-11.9024	7.16096e-20
Eif2s3y	Eif2s3y	-12.4695	1.87919e-21
