## Supplementary Data 4 for "A cell-intrinsic steroidogenic checkpoint constrains female Th2 effector output independently of gonadal hormones"

### Sheet: Figure 2E.row_counts_norm_Genes
	Th2_F1(Ctrl_F)	Th2_F2(Ctrl_F)	Th2_F3(Ctrl_F)	Th2_FKO_4	Th2_FKO_5	Th2_FKO_6	Th2_M7 (Ctrl_M)	Th2_M8 (Ctrl_M)	Th2_M9(Ctrl_M)	Th2_MKO_10	Th2_MKO_11	Th2_MKO_12
Nckap5los	0	0	0	20.1855	6.52982	16.0657	4.73527	1.10087	4.08044	4.56688	4.56887	23.3371
Ace	0	0	0	0	10.2611	17.9558	7.10291	9.90779	2.04022	0.913376	7.31019	6.80666
A630072L19Rik	0	0	3.15916	88.6406	10.2611	42.5269	15.3896	11.0087	10.2011	14.614	22.8444	43.7571
Gpr179	0	0	0	9.65392	3.73132	10.3955	3.55145	3.3026	3.06033	0.913376	1.82755	5.83428
Lrp1	0	0	0	9.65392	3.73132	6.61529	11.8382	4.40346	3.06033	0.913376	11.8791	6.80666
Cysrt1	0	0	0	4.38815	5.59699	6.61529	4.73527	6.60519	9.18098	1.82675	2.74132	4.8619
Micall2	0	0	2.10611	24.5736	12.1268	20.7909	10.6544	4.40346	11.2212	21.921	18.2755	16.5305
Tspoap1	4.64766	4.60758	2.10611	132.522	16.791	116.24	11.8382	15.4121	20.4022	37.4484	42.0336	86.5418
Dnm1	1.16191	1.84303	0	17.5526	13.9925	36.8566	20.1249	8.80692	8.16087	25.5745	17.3617	24.3095
Gm14198	0	1.84303	0	10.5316	9.32831	18.9008	10.6544	11.0087	16.3217	11.8739	12.7928	18.4752
Syde1	1.16191	1.84303	0	19.3078	9.32831	22.681	5.91909	9.90779	9.18098	7.30701	8.22397	11.6686
Begain	1.16191	0.921515	2.10611	20.1855	4.66416	31.1864	8.28672	8.80692	10.2011	18.2675	7.31019	20.42
Tmie	1.16191	0.921515	0	8.77629	3.73132	15.1207	8.28672	2.20173	11.2212	13.7006	8.22397	9.7238
Gm47205	2.32383	0	1.05305	12.2868	7.46265	21.736	5.91909	6.60519	12.2413	5.48026	11.8791	18.4752
Col4a2	1.16191	0	0	6.1434	2.79849	5.67025	7.10291	6.60519	7.14077	9.13376	10.9653	12.6409
Armcx4	16.2668	65.4276	40.016	563.438	171.641	606.717	137.323	134.306	206.062	220.124	314.338	688.445
Gm38948	1.16191	4.60758	1.05305	21.0631	14.9253	37.8017	18.9411	16.513	15.3016	12.7873	19.1893	24.3095
Bptf	46.4766	72.7997	64.2363	983.822	164.178	722.957	209.536	190.45	286.651	224.69	350.889	704.003
Gm45894	5.80957	18.4303	11.5836	204.488	26.1193	129.471	39.066	31.9251	57.1261	37.4484	48.43	101.127
Myh9	137.106	500.383	370.675	4691.81	959.883	3948.39	1600.52	1346.36	2190.17	1467.8	2309.11	3609.47
Numa1	46.4766	108.739	104.252	1203.23	209.887	909.13	277.013	258.703	375.4	291.367	507.145	901.396
Slfn9	10.4572	18.4303	26.3263	227.306	70.8952	192.789	84.0511	77.0606	95.8903	61.1962	110.567	180.863
Tcof1	110.382	224.85	208.505	2302.02	463.617	1976.08	683.063	548.231	930.34	655.804	1086.48	1834.88
Nckap5l	10.4572	5.52909	8.42443	78.109	28.9178	96.3943	39.066	50.6398	37.744	42.9287	51.1713	53.4809
Adgrl1	15.1049	24.8809	24.2202	260.656	60.634	207.909	67.4776	53.9424	96.9104	95.9045	141.635	206.144
Nyap1	1.16191	4.60758	1.05305	23.696	10.2611	21.736	7.10291	16.513	13.2614	21.0076	7.31019	19.4476
Clip1	38.3432	70.9567	47.3874	614.34	126.865	458.345	172.837	129.902	208.102	184.502	224.788	445.35
Sptbn1	56.9338	124.405	57.918	833.748	220.148	766.429	248.602	202.559	389.682	318.768	481.559	840.136
Stk10	42.9909	141.913	73.7138	953.983	224.812	731.463	298.322	217.971	420.285	338.862	448.663	770.125
Col1a1	0	3.68606	0	8.77629	8.39548	12.2855	8.28672	11.0087	11.2212	7.30701	10.0515	12.6409
Fyb1	66.2291	155.736	88.4565	893.427	328.357	1014.98	321.998	238.888	414.164	373.571	606.746	933.484
Myo9b	99.9247	167.716	214.823	1629.76	401.117	1393.94	458.138	418.329	602.885	515.144	718.226	1204.78
Agap1	1.16191	6.45061	5.26527	50.9025	23.3208	18.9008	22.4925	22.0173	21.4223	16.4408	17.3617	26.2542
Cep250	39.5051	51.6049	62.1302	549.396	111.007	412.983	159.815	140.911	204.022	141.573	199.203	412.289
Zmiz1	73.2006	189.832	127.419	1126	410.446	1186.97	423.807	379.798	567.181	488.656	783.104	961.683
Gm12316	3.48574	25.8024	12.6366	135.155	36.3804	121.91	34.3307	38.5303	52.0256	40.1885	55.7402	86.5418
Map1b	0	0.921515	7.37138	32.4723	10.2611	13.2306	11.8382	20.9164	9.18098	9.13376	27.4132	40.8399
Col18a1	16.2668	32.253	25.2733	162.361	97.0144	241.931	76.9482	70.4554	162.197	128.786	135.239	178.918
Lama5	159.182	357.548	192.709	2377.5	626.862	1744.55	818.018	652.813	973.184	628.403	975.911	1457.6
Gm28198	9.29532	11.0582	7.37138	90.3958	23.3208	70.8782	22.4925	22.0173	36.7239	35.6217	50.2576	75.8456
Svil	31.3717	75.5643	43.1752	444.08	142.723	412.038	158.632	127.7	163.217	137.92	240.323	391.869
Cep164	12.7811	23.0379	21.0611	186.935	59.7012	131.361	40.2498	51.7407	74.468	69.4166	75.8432	124.465
Apc	24.4002	43.3112	40.016	334.377	94.2159	280.677	99.4407	77.0606	136.695	120.566	138.894	299.493
Map9	4.64766	5.52909	6.31832	44.7591	15.8581	46.3071	30.7793	12.1095	22.4424	25.5745	37.4647	44.7295
Chd6	20.9145	23.9594	27.3794	191.323	66.231	197.514	104.176	70.4554	63.2468	83.1172	85.8948	224.62
Trerf1	13.943	46.9973	26.3263	189.568	108.208	248.546	97.0731	71.5562	121.393	86.7707	137.98	184.752
Ahnak	62.7434	93.0731	92.6687	703.859	193.096	632.233	254.521	192.651	338.676	239.305	345.407	716.644
Ncoa6	55.7719	64.5061	49.4935	492.35	140.857	409.203	182.308	132.104	179.539	172.628	221.133	382.145
Dock5	37.1813	105.053	42.1221	415.996	188.432	526.388	189.411	158.525	242.786	216.47	319.821	501.748
Prrc2b	159.182	309.629	262.21	1998.36	688.429	1781.4	711.475	635.199	860.972	704.213	991.445	1548.03
Ncor2	76.6864	220.242	146.374	1161.1	399.252	1148.23	565.865	448.052	697.755	513.317	824.224	952.932
Hebp1	2.32383	4.60758	1.05305	9.65392	23.3208	17.0108	13.022	12.1095	14.2815	27.4013	16.4479	22.3647
Syngap1	3.48574	3.68606	5.26527	39.4933	13.9925	21.736	13.022	11.0087	25.5027	15.5274	21.0168	50.5637
Spen	44.1528	102.288	70.5546	584.501	174.439	541.509	181.124	168.432	285.631	204.596	269.563	455.074
Jarid2	167.316	271.847	237.99	1829.86	479.475	1729.43	658.203	579.055	813.027	599.175	912.86	1623.87
Cep170b	45.3147	79.2503	70.5546	427.405	195.895	542.454	172.837	194.853	277.47	235.651	292.408	430.764
Kmt2d	56.9338	114.268	120.048	779.335	250.932	705.001	333.837	266.409	417.225	278.58	445.922	688.445
Plec	141.754	326.216	240.096	1922.89	612.87	1650.04	722.129	714.462	1157.82	757.189	1090.13	1731.81
Myo18a	40.667	93.0731	80.0321	604.687	148.32	502.762	235.58	173.937	246.866	207.336	291.494	428.819
Map7d1	58.0957	170.48	130.579	932.92	296.64	876.999	343.307	315.948	421.305	382.705	609.487	797.351
Fbf1	9.29532	17.5088	28.4324	153.585	35.4476	134.196	48.5365	31.9251	81.6087	59.3694	63.0504	96.2656
Tln1	269.564	603.593	452.813	3672.88	1081.15	2967.43	1491.61	1235.17	1833.14	1309.78	1943.6	2906.44
Tnrc18	38.3432	88.4655	71.6076	528.333	147.387	476.301	207.168	150.819	250.947	199.116	283.27	435.626
Sipa1l3	31.3717	78.3288	65.2893	442.325	152.051	404.478	175.205	183.844	248.907	176.282	247.633	302.41
Abcc3	1.16191	8.29364	1.05305	27.2065	21.4551	14.1756	20.1249	12.1095	13.2614	15.5274	13.7066	17.5028
Kif13a	4.64766	18.4303	25.2733	128.134	41.0446	106.79	50.9042	48.4381	75.4881	63.9363	88.6361	136.133
Zfp629	8.1334	4.60758	11.5836	41.2486	21.4551	73.7133	23.6764	22.0173	34.6837	26.4879	52.9989	77.7904
Myo10	211.469	447.856	312.757	2416.99	793.839	2282.28	1105.69	790.421	1406.73	902.415	1282.94	2090.62
Zc3h13	52.2862	101.367	92.6687	598.543	194.029	588.761	203.617	178.34	354.998	256.659	372.82	544.533
Celsr1	58.0957	160.344	62.1302	644.18	316.23	612.387	237.947	248.796	344.797	361.697	393.837	553.284
Ankrd26	11.6191	16.5873	24.2202	135.155	39.1789	117.185	30.7793	44.0346	74.468	58.4561	70.3606	119.603
Adamtsl4	60.4196	223.007	52.6527	726.677	367.535	762.649	388.292	292.83	515.155	400.972	701.778	550.367
Dync1h1	210.307	308.708	262.21	1906.21	591.415	1581.06	849.981	746.387	972.164	689.599	978.652	1566.5
Armcx1	15.1049	29.4885	8.42443	87.7629	70.8952	121.91	55.6394	45.1355	67.3272	90.4242	86.8085	111.824
Tanc1	19.7526	39.6252	34.7508	216.774	66.231	206.019	110.095	74.8588	114.252	91.3376	126.101	186.697
Kat6a	75.5245	155.736	111.624	761.782	281.715	725.792	351.594	279.62	395.802	275.84	466.025	748.732
Gm37145	3.48574	3.68606	8.42443	32.4723	25.1864	21.736	15.3896	25.3199	20.4022	23.7478	9.13774	25.2819
Gm20412	134.782	516.97	144.268	1312.06	998.129	1743.6	860.636	878.49	1330.22	1322.57	1373.4	1507.19
Sema3a	0	3.68606	2.10611	13.1644	12.1268	5.67025	14.2058	13.2104	23.4625	7.30701	10.0515	18.4752
Tgm2	451.985	1667.94	530.739	4305.65	3333.01	5754.36	2875.49	2844.64	3963.12	4191.48	4832.04	4816.2
Adamts7	8.1334	3.68606	2.10611	24.5736	18.6566	25.5161	18.9411	9.90779	30.6033	19.1809	29.2408	20.42
Kdm6b	138.268	209.184	171.648	1228.68	412.311	977.174	511.409	488.784	798.746	465.822	743.812	963.628
Brd4	162.668	311.472	292.749	1688.56	592.348	1567.82	741.07	624.191	1092.54	721.567	1023.43	1319.52
Peak1	20.9145	43.3112	32.6447	196.589	73.6937	208.854	89.9702	75.9597	112.212	114.172	128.842	220.73
Prr12	30.2098	122.562	90.5626	509.025	199.626	482.917	237.947	216.87	283.59	264.879	369.165	434.654
Ubr4	180.097	253.417	282.218	1671.88	508.393	1308.88	699.636	565.845	761.002	611.962	712.744	1472.18
Ahdc1	18.5906	44.2327	30.5386	211.509	65.2982	171.053	80.4996	94.6744	119.353	107.778	150.773	171.139
Gm42839	1.16191	8.29364	7.37138	35.9828	12.1268	33.0765	24.8602	13.2104	31.6234	20.0943	27.4132	35.0057
Sap130	48.8004	111.503	88.4565	524.822	179.104	462.126	208.352	168.432	339.696	219.21	271.391	427.847
Ssh1	47.6385	79.2503	52.6527	324.723	166.044	352.501	192.962	116.692	221.364	179.935	233.012	322.83
Gm11670	2.32383	4.60758	1.05305	13.1644	11.194	13.2306	13.022	6.60519	16.3217	7.30701	9.13774	16.5305
2310043M15Rik	2.32383	2.76455	2.10611	14.9197	5.59699	12.2855	11.8382	8.80692	11.2212	5.48026	3.6551	3.88952
Aqp11	0	3.68606	1.05305	9.65392	8.39548	4.72521	9.47054	12.1095	8.16087	11.8739	11.8791	12.6409
Trp53cor1	4.64766	6.45061	3.15916	18.4302	18.6566	27.4062	13.022	22.0173	10.2011	7.30701	13.7066	14.5857
Zfhx2	9.29532	16.5873	5.26527	69.3327	25.1864	46.3071	23.6764	33.026	34.6837	22.8344	41.1198	59.3152
Tnik	17.4287	36.8606	33.6977	157.096	61.5669	176.723	88.7863	71.5562	92.8299	73.9835	108.739	172.111
Muc13	11.6191	23.9594	13.6897	65.8222	70.8952	79.3835	48.5365	39.6311	60.1865	62.1096	61.2229	39.8676
Gm27162	5.80957	11.0582	2.10611	27.2065	19.5895	35.9116	30.7793	34.1268	45.9049	31.0548	32.8959	42.7847
Sh3pxd2a	10.4572	11.0582	5.26527	36.8604	19.5895	57.6476	24.8602	15.4121	39.7843	22.8344	38.3785	70.0113
Sncb	4.64766	8.29364	2.10611	13.1644	32.6491	16.0657	17.7573	22.0173	26.5228	24.6612	23.7581	13.6133
Hic1	25.5621	65.4276	30.5386	162.361	134.328	188.063	112.463	144.213	174.439	210.99	210.168	176.973
Ggt5	4.64766	3.68606	1.05305	12.2868	12.1268	12.2855	8.28672	16.513	9.18098	16.4408	14.6204	12.6409
C630004M23Rik	6.97149	7.37212	6.31832	35.1052	19.5895	26.4612	13.022	24.219	32.6435	21.0076	18.2755	35.978
Thrb	5.80957	5.52909	0	11.4092	17.7238	15.1207	7.10291	18.7147	23.4625	16.4408	26.4994	24.3095
Cox4i2	2.32383	12.9012	1.05305	15.7973	21.4551	28.3513	15.3896	31.9251	20.4022	13.7006	14.6204	19.4476
Tsix	11.6191	8.29364	8.42443	57.0459	22.3879	29.2963	0	0	0	0	0	0
Cfap144	16.2668	10.1367	6.31832	22.8184	34.5148	67.098	59.1909	56.1441	42.8446	50.2357	32.8959	58.3428
Nfia	3.48574	13.8227	10.5305	61.434	12.1268	34.0215	28.4116	27.5216	34.6837	28.3147	35.6372	56.398
Xist	205.659	227.614	215.876	1285.73	346.08	793.835	0	0	0	0	0	0
Dlk1	5.80957	6.45061	7.37138	19.3078	22.3879	31.1864	20.1249	19.8156	17.3419	21.0076	31.0683	17.5028
Zfp341	16.2668	30.41	20.008	93.9063	34.5148	105.845	65.11	55.0433	70.3875	53.8892	102.343	94.3208
Med12l	18.5906	35.9391	15.7958	89.5182	73.6937	82.2187	63.9262	71.5562	80.5886	56.6293	73.1019	93.3484
Frem2	6.97149	11.9797	0	18.4302	10.2611	36.8566	23.6764	22.0173	43.8647	17.3541	36.551	39.8676
Gm15655	69.7149	187.068	78.979	415.996	326.491	379.907	330.285	281.821	371.32	308.721	356.372	512.444
Car9	5.80957	6.45061	2.10611	10.5316	15.8581	20.7909	18.9411	14.3112	15.3016	10.9605	15.5342	13.6133
Tmprss11e	2.32383	11.0582	4.21221	20.1855	21.4551	17.0108	17.7573	17.6138	22.4424	19.1809	16.4479	25.2819
Enpp2	4.64766	18.4303	2.10611	15.7973	24.2536	40.6368	36.6984	18.7147	22.4424	34.7083	37.4647	35.978
Gm15856	1.16191	17.5088	6.31832	27.2065	25.1864	27.4062	33.1469	20.9164	20.4022	25.5745	24.6719	38.8952
Zic5	5.80957	2.76455	3.15916	10.5316	9.32831	15.1207	35.5145	12.1095	19.3821	10.0471	14.6204	22.3647
Spred3	12.7811	20.2733	14.7428	55.2906	38.2461	51.0323	49.7203	58.3459	54.0658	47.4956	65.7917	68.0666
Galnt5	10.4572	18.4303	7.37138	34.2275	42.9102	31.1864	53.2718	36.3286	40.8044	42.9287	54.8264	35.978
mt-Cytb	39772.3	22470.2	33664	9080.83	16836.7	7774.86	9208.92	12486	8576.06	12489.5	9092.97	9358.18
Ighv2-5	59.2577	31.3315	125.313	44.7591	8.39548	20.7909	23.6764	14.3112	29.5832	13.7006	17.3617	46.6742
Tifab	27.886	21.1949	43.1752	8.77629	9.32831	13.2306	7.10291	13.2104	9.18098	11.8739	1.82755	5.83428
Acsl6	198.687	57.134	110.571	28.9618	46.6416	48.1971	40.2498	51.7407	34.6837	48.4089	42.9474	51.5361
Ighv10-1	352.06	160.344	731.872	236.96	64.3653	118.13	134.955	100.179	145.876	70.33	95.0325	163.36
Cmah	263.755	140.07	305.386	99.1721	71.828	66.1529	86.4187	50.6398	80.5886	67.5898	69.4468	69.0389
Mef2c	627.434	348.333	782.419	211.509	189.365	186.173	171.654	219.072	219.324	151.62	145.29	186.697
Ighv1-54	145.239	56.2124	163.223	61.434	11.194	43.4719	37.8822	36.3286	45.9049	24.6612	17.3617	35.0057
Klra7	39.5051	18.4303	24.2202	7.02103	10.2611	8.50538	10.6544	11.0087	6.12066	6.39363	4.56887	6.80666
Igkv4-63	194.04	103.21	82.1382	54.413	39.1789	25.5161	34.3307	36.3286	56.106	25.5745	19.1893	46.6742
Mreg	967.875	382.429	970.915	252.757	265.857	206.019	233.212	303.839	223.404	253.919	183.669	201.283
Il5ra	262.593	122.562	423.328	121.99	56.9027	70.8782	72.2129	82.5649	108.132	57.5427	52.0851	87.5142
Pkig	656.482	283.827	695.015	180.792	173.507	150.262	182.308	169.533	179.539	138.833	115.136	105.017
Smagp	26.724	15.6658	44.2283	7.02103	14.9253	4.72521	2.36764	8.80692	7.14077	8.22038	10.9653	7.77904
Gbp3	335.793	184.303	385.418	114.092	93.2831	70.8782	112.463	105.683	100.991	71.2433	86.8085	79.7351
Gm28439	110.382	54.3694	71.6076	13.1644	28.9178	26.4612	18.9411	19.8156	21.4223	29.228	21.9306	21.3924
Alpl	988.79	390.723	1292.1	343.153	203.357	221.14	219.006	273.015	300.932	171.715	186.41	180.863
Bhlha15	402.023	200.89	564.437	127.256	98.8801	106.79	117.198	131.003	156.077	86.7707	94.1187	84.597
mt-Tw	61.5815	35.9391	44.2283	14.0421	16.791	9.45042	11.8382	15.4121	15.3016	22.8344	17.3617	4.8619
mt-Te	76.6864	29.4885	63.1832	18.4302	16.791	12.2855	13.022	18.7147	16.3217	20.0943	13.7066	14.5857
Cybb	362.517	120.719	336.977	80.7419	87.6861	61.4277	46.1689	115.591	99.9707	93.1644	88.6361	71.9561
Ms4a1	321.85	155.736	440.176	86.8853	102.611	67.098	65.11	106.784	71.4077	94.0777	76.757	68.0666
Ighv1-42	183.583	53.4479	164.276	62.3117	19.5895	28.3513	40.2498	37.4294	59.1663	22.8344	30.1545	54.4533
Il17f	1231.63	392.566	976.181	332.621	257.461	126.636	249.786	399.614	170.358	177.195	178.186	105.989
Fkbp11	866.788	413.76	1141.51	224.673	254.663	182.393	242.683	345.672	219.324	234.738	184.582	196.421
Tns3	80.1721	39.6252	91.6157	26.3289	7.46265	23.6261	13.022	15.4121	17.3419	9.13376	10.9653	9.7238
Csf2rb	404.346	274.612	613.93	150.075	112.873	84.1087	112.463	140.911	132.614	81.2905	67.6193	79.7351
Slamf6	1507	662.57	1621.7	351.052	381.528	282.568	398.947	487.683	413.144	348.91	307.028	294.631
Bcl2l11	2141.41	934.417	1843.9	453.734	510.259	339.27	525.615	624.191	528.417	386.358	384.699	400.62
Gpr160	194.04	82.0149	226.407	40.3709	48.5072	43.4719	46.1689	59.4467	42.8446	33.7949	21.9306	17.5028
Ighv9-1	63.9053	11.9797	54.7588	21.9407	3.73132	8.50538	13.022	12.1095	4.08044	8.22038	12.7928	3.88952
mt-Ta	92.9532	35.9391	54.7588	12.2868	21.4551	14.1756	21.3087	18.7147	12.2413	28.3147	11.8791	20.42
Ighv1-85	49.9623	43.3112	100.04	17.5526	8.39548	24.5711	16.5734	25.3199	20.4022	10.0471	21.9306	27.2266
A030001D20Rik	38.3432	7.37212	53.7057	6.1434	6.52982	13.2306	10.6544	12.1095	5.10055	10.0471	8.22397	5.83428
Psd3	111.544	66.3491	149.534	40.3709	25.1864	18.9008	34.3307	23.1182	24.4826	16.4408	9.13774	24.3095
Ighv1-72	352.06	145.599	628.673	147.442	78.3578	62.3728	62.7423	99.0779	109.152	62.1096	90.4636	127.382
Il1r1	190.554	60.82	113.73	36.8604	42.9102	11.3405	39.066	33.026	31.6234	21.0076	22.8444	27.2266
Ica1	44.1528	22.1164	77.926	11.4092	8.39548	16.0657	5.91909	11.0087	12.2413	9.13376	9.13774	13.6133
Tram2	603.034	240.516	621.302	123.746	143.656	93.5592	104.176	145.314	168.318	87.6841	103.256	96.2656
Mef2b	256.783	97.6806	303.279	52.6578	72.7608	34.9666	59.1909	78.1614	66.3071	18.2675	53.9127	34.0333
Gramd2b	1036.43	445.092	1220.49	229.939	206.156	221.14	311.344	328.058	300.932	218.297	218.392	216.841
Ighg2b	47.6385	20.2733	109.518	14.9197	17.7238	10.3955	15.3896	17.6138	21.4223	13.7006	41.1198	25.2819
Igkv6-32	578.634	234.986	731.872	186.935	97.9473	87.8889	118.382	162.928	176.479	73.0701	124.273	150.719
Gm15987	91.7913	60.82	208.505	35.1052	21.4551	30.2413	41.4336	50.6398	23.4625	28.3147	10.9653	23.3371
Glcci1	69.7149	40.5467	31.5916	12.2868	11.194	10.3955	1.18382	12.1095	15.3016	7.30701	7.31019	3.88952
Slc9a7	206.821	106.896	229.566	41.2486	46.6416	41.5819	52.088	75.9597	48.9652	38.3618	42.0336	26.2542
Ighv8-8	768.026	169.559	704.493	229.061	66.231	93.5592	146.793	175.038	155.057	69.4166	82.2397	156.553
Ly6d	156.859	36.8606	217.982	38.6157	32.6491	25.5161	39.066	45.1355	27.543	31.0548	51.1713	13.6133
Rasip1	128.973	29.4885	104.252	21.9407	18.6566	20.7909	23.6764	27.5216	27.543	21.0076	31.9821	14.5857
Rcbtb2	1078.26	584.241	1342.64	221.163	287.312	185.228	290.035	390.807	282.57	266.706	219.306	211.006
Klrc1	123.163	32.253	56.8649	14.0421	19.5895	13.2306	30.7793	14.3112	23.4625	10.9605	13.7066	18.4752
Igkv10-94	465.928	158.501	574.967	132.522	58.7684	73.7133	97.0731	128.801	150.976	66.6764	97.7738	129.326
Ighg3	75.5245	22.1164	110.571	20.1855	9.32831	16.0657	9.47054	8.80692	29.5832	12.7873	14.6204	15.5581
Igkv1-110	6351.03	1451.39	7629.37	1798.26	968.279	601.047	1565.01	1649.1	1853.54	924.337	1001.5	948.07
Nuggc	40.667	8.29364	48.4405	8.77629	11.194	0.945042	9.47054	2.20173	10.2011	2.74013	5.48264	3.88952
Serpina3g	245.164	83.8579	237.99	41.2486	37.3132	40.6368	61.5585	64.951	52.0256	31.9682	42.9474	28.199
Cdk5r1	205.659	79.2503	150.587	36.8604	24.2536	28.3513	33.1469	48.4381	37.744	26.4879	21.0168	31.1161
Ighv5-12	124.325	27.6455	125.313	32.4723	10.2611	14.1756	15.3896	14.3112	25.5027	6.39363	10.0515	24.3095
St3gal6	948.123	489.325	983.552	136.033	255.596	103.01	298.322	314.847	234.625	187.242	128.842	146.829
Lmo2	217.278	69.1137	251.68	26.3289	43.8431	39.6918	16.5734	47.3372	29.5832	31.9682	25.5857	33.0609
Tacstd2	45.3147	33.1746	34.7508	8.77629	11.194	2.83513	13.022	14.3112	6.12066	2.74013	8.22397	7.77904
Eef1akmt3	52.2862	12.9012	62.1302	9.65392	13.9925	1.89008	7.10291	11.0087	16.3217	9.13376	7.31019	13.6133
Igkv4-91	673.911	163.108	671.848	107.071	84.8876	110.57	81.6834	129.902	82.6289	61.1962	105.084	148.774
Gm10684	116.191	56.2124	125.313	26.3289	14.9253	17.9558	26.044	25.3199	29.5832	18.2675	19.1893	9.7238
Capn5	323.012	134.541	370.675	75.4761	51.3057	37.8017	60.3747	90.2709	88.7495	40.1885	42.9474	51.5361
Gm17233	206.821	103.21	246.415	26.3289	42.9102	41.5819	66.2938	71.5562	46.925	42.9287	27.4132	37.9228
Igkv4-57	883.055	294.885	993.03	189.568	112.873	124.746	125.485	189.349	127.514	106.865	127.015	183.78
Fcgr2b	217.278	114.268	293.802	39.4933	34.5148	48.1971	39.066	52.8415	42.8446	29.228	33.8096	27.2266
Homer2	18.5906	11.0582	45.2813	6.1434	5.59699	2.83513	1.18382	1.10087	2.04022	8.22038	1.82755	5.83428
Gm16042	187.068	56.2124	193.762	44.7591	23.3208	16.0657	41.4336	25.3199	18.362	22.8344	19.1893	20.42
Igkv3-5	384.594	107.817	402.267	78.109	62.4997	31.1864	33.1469	78.1614	67.3272	29.228	50.2576	64.1771
Igkv4-74	291.641	72.7997	351.72	78.9866	32.6491	25.5161	34.3307	71.5562	54.0658	28.3147	42.9474	41.8123
Igkv8-24	908.617	283.827	1251.03	239.593	109.141	120.02	168.102	221.274	233.605	117.826	160.824	172.111
Igkv3-1	171.963	53.4479	223.247	35.9828	32.6491	17.0108	33.1469	30.8242	45.9049	10.0471	31.9821	31.1161
Blnk	1534.89	597.142	1698.58	290.495	256.529	185.228	288.852	427.136	331.536	169.888	183.669	150.719
Ly6c2	303.26	37.7821	136.897	39.4933	28.9178	22.681	29.5954	27.5216	16.3217	26.4879	46.6025	9.7238
Il13ra1	30.2098	18.4303	18.955	4.38815	4.66416	3.78017	2.36764	7.70606	1.02011	2.74013	3.6551	2.91714
Igkv17-127	1534.89	692.98	2328.3	444.08	214.551	193.734	447.483	500.894	480.471	228.344	242.15	290.741
Igkv3-10	402.023	104.131	446.495	75.4761	50.3729	51.9773	44.9851	108.986	71.4077	43.842	64.878	70.9837
Dennd5b	305.584	117.954	331.712	47.392	51.3057	41.5819	41.4336	61.6485	70.3875	24.6612	32.8959	33.0609
Igkv10-96	1365.25	550.145	1605.91	336.132	176.305	136.086	279.381	395.211	232.585	202.769	187.324	323.802
Rnf122	66.2291	30.41	57.918	14.0421	7.46265	6.61529	22.4925	6.60519	16.3217	11.8739	18.2755	13.6133
Igkv1-117	6792.55	2697.28	8771.94	1443.7	1048.5	855.263	1417.03	1912.2	1720.92	792.81	821.483	930.567
Prf1	1993.85	474.58	886.671	219.407	184.701	209.799	253.337	308.242	341.737	224.69	211.082	214.896
Nkg7	2010.11	436.798	1002.51	215.019	244.402	168.217	267.543	361.084	296.852	233.824	261.339	168.222
Igkv9-120	1151.46	352.019	1313.16	232.572	136.193	143.646	197.698	215.77	296.852	131.526	158.083	219.758
Igkv19-93	1236.28	282.905	689.75	150.075	141.79	109.625	187.043	309.343	256.047	98.6446	117.877	184.752
Igkv4-78	54.61	11.9797	74.7668	10.5316	11.194	3.78017	7.10291	6.60519	23.4625	6.39363	5.48264	10.6962
Kcnk10	94.1151	19.3518	65.2893	7.02103	16.791	8.50538	17.7573	13.2104	21.4223	10.9605	6.39642	8.75142
Igkv14-126	514.728	117.954	467.556	76.3537	44.7759	77.4935	59.1909	51.7407	33.6636	39.2752	56.654	84.597
Igkv17-121	1299.02	487.482	1880.75	310.681	193.096	150.262	359.881	409.522	408.044	157.101	160.824	232.399
Igkv4-53	536.805	168.637	583.392	100.05	73.6937	53.8674	69.8453	88.0692	116.292	60.2828	67.6193	96.2656
Igkv4-61	130.134	24.8809	163.223	32.4723	14.9253	8.50538	24.8602	41.8329	32.6435	13.7006	23.7581	33.0609
Igkv4-57-1	292.803	93.9946	299.067	57.0459	29.8506	33.0765	37.8822	53.9424	44.8848	28.3147	41.1198	35.0057
Rasgrp3	745.949	315.158	829.806	154.463	103.544	71.8232	124.301	166.231	156.077	54.8026	69.4468	78.7627
Pou2af1	16006.5	6551.05	17294.3	2552.15	2612.86	1713.36	2886.15	3486.44	3154.18	1700.71	2020.35	1659.85
Igkv9-124	475.223	212.87	507.572	89.5182	69.9623	46.3071	78.132	105.683	75.4881	63.0229	68.5331	103.072
Igkv4-68	526.347	162.187	606.559	100.927	66.231	55.7575	123.117	142.012	126.494	53.8892	66.7055	116.686
Ighv7-1	58.0957	12.9012	50.5466	12.2868	2.79849	5.67025	7.10291	7.70606	7.14077	7.30701	2.74132	14.5857
Igkv6-25	408.994	145.599	542.323	83.3748	47.5744	57.6476	69.8453	148.617	87.7294	72.1567	47.5163	90.4313
Klrd1	54.61	18.4303	40.016	5.26578	11.194	2.83513	7.10291	18.7147	12.2413	7.30701	8.22397	4.8619
Cdk14	25.5621	8.29364	47.3874	4.38815	5.59699	3.78017	2.36764	7.70606	6.12066	6.39363	3.6551	5.83428
Igkv3-4	787.778	377.821	775.047	134.277	114.738	78.4385	127.852	277.418	183.62	96.8179	97.7738	119.603
Serpini1	54.61	36.8606	83.1912	8.77629	12.1268	8.50538	21.3087	19.8156	12.2413	10.9605	6.39642	8.75142
Igkv3-2	468.252	173.245	462.291	83.3748	58.7684	43.4719	99.4407	110.087	100.991	54.8026	70.3606	110.851
Ighv1-84	26.724	8.29364	57.918	6.1434	3.73132	5.67025	9.47054	6.60519	8.16087	2.74013	5.48264	12.6409
Igkv5-48	571.662	199.047	816.117	130.767	69.9623	64.2629	105.36	137.608	94.8702	63.0229	88.6361	67.0942
Igkv4-72	367.165	143.756	473.874	78.9866	51.3057	32.1314	101.808	108.986	102.011	40.1885	45.6887	79.7351
Ighg1	41458.3	11842.4	49640.9	8448.06	4060.61	4436.97	8457.19	10381.2	10587.7	3891.9	5180.19	5420.04
Igkv3-7	752.921	450.621	1087.8	179.036	118.47	75.6034	200.065	258.703	267.269	102.298	105.998	136.133
Igkv14-111	1443.1	399.016	1571.16	233.449	188.432	134.196	215.455	408.421	268.289	144.313	186.41	192.531
Zcchc18	477.547	190.754	601.294	87.7629	67.1638	51.0323	107.727	181.643	127.514	82.2038	70.3606	56.398
Igkv4-55	357.87	82.0149	468.609	84.2524	27.9849	34.9666	46.1689	100.179	91.8098	29.228	52.9989	86.5418
Igkv4-70	325.336	129.934	518.102	76.3537	44.7759	34.9666	52.088	62.7493	65.287	41.1019	55.7402	54.4533
Pld4	292.803	114.268	353.826	43.0038	43.8431	34.9666	73.3967	79.2623	112.212	46.5822	60.3091	40.8399
Igkv6-15	1881.14	627.552	2200.88	322.09	264.924	164.437	319.631	363.286	303.993	183.589	208.34	235.316
Igkv6-20	478.709	121.64	468.609	85.13	41.0446	43.4719	73.3967	106.784	61.2066	62.1096	43.8612	75.8456
Tlr7	1182.83	499.461	1374.24	205.365	180.969	98.2844	188.227	265.309	192.801	126.959	97.7738	131.271
Derl3	931.856	388.88	1124.66	151.83	136.193	98.2844	223.742	241.089	217.283	122.392	121.532	97.238
Ccrl2	392.727	172.323	443.336	57.0459	67.1638	34.0215	95.8892	108.986	70.3875	62.1096	48.43	56.398
Igkv2-109	583.281	204.576	665.53	98.2945	61.5669	68.043	95.8892	110.087	115.272	56.6293	80.4121	88.4865
Igkv12-89	130.134	47.9188	146.374	28.9618	13.9925	7.56034	22.4925	26.4208	23.4625	20.0943	17.3617	14.5857
Gm5547	951.608	525.264	1311.05	145.686	156.716	132.306	255.705	296.133	237.685	205.51	142.549	153.636
Jaml	328.822	146.521	417.009	57.9235	48.5072	31.1864	80.4996	95.7753	98.9506	68.5032	35.6372	41.8123
Speer1f	51.1243	19.3518	31.5916	3.51052	5.59699	6.61529	10.6544	9.90779	12.2413	5.48026	2.74132	5.83428
Igkv4-69	126.649	38.7036	206.399	28.9618	14.9253	13.2306	10.6544	22.0173	23.4625	12.7873	6.39642	21.3924
Igkv6-17	675.073	239.594	838.231	116.725	93.2831	57.6476	75.7643	156.323	139.755	94.9911	74.9295	77.7904
Igkv1-99	126.649	50.6833	126.366	25.4512	11.194	9.45042	9.47054	33.026	27.543	8.22038	17.3617	7.77904
Cacna1s	446.175	196.283	610.771	55.2906	99.8129	34.9666	94.7054	125.499	97.9305	70.33	62.1366	43.7571
St8sia6	790.102	259.867	807.692	107.948	103.544	69.9331	102.992	151.919	124.453	60.2828	78.5846	56.398
Ifi205	6.97149	5.52909	17.9019	1.75526	1.86566	0.945042	1.18382	1.10087	1.02011	1.82675	0.913774	0.97238
Igkv12-41	1036.43	347.411	1297.36	196.589	101.679	105.845	118.382	228.98	176.479	85.8573	96.86	167.249
Igkv12-44	847.036	428.505	1439.52	161.484	127.798	118.13	155.08	230.081	237.685	100.471	136.152	211.006
Ifi203	204.497	93.0731	267.476	43.0038	22.3879	18.9008	43.8013	49.5389	44.8848	24.6612	22.8444	35.978
Serpinb9	4211.94	1318.69	3001.2	485.329	516.788	271.227	904.437	1232.97	693.674	580.907	396.578	399.648
Il2	1300.18	292.12	816.117	121.113	114.738	121.91	110.095	201.458	117.313	128.786	59.3953	67.0942
Atoh8	82.496	28.567	87.4035	13.1644	7.46265	8.50538	24.8602	20.9164	13.2614	9.13376	4.56887	15.5581
Igkv4-73	19.7526	10.1367	20.008	2.63289	3.73132	0.945042	0	1.10087	1.02011	0.913376	0	0.97238
Ms4a4c	34.8574	6.45061	14.7428	4.38815	1.86566	1.89008	1.18382	0	5.10055	4.56688	3.6551	9.7238
Amigo2	2864.12	999.844	3066.49	394.933	361.006	261.777	378.822	568.046	530.457	278.58	249.46	230.454
Igkv8-30	1450.07	608.2	2035.55	274.698	172.574	153.097	295.954	379.798	338.676	189.982	233.012	237.261
Ighj3	15.1049	11.0582	17.9019	1.75526	1.86566	2.83513	3.55145	4.40346	2.04022	0.913376	0	0.97238
Gm37759	420.613	229.457	568.649	58.8012	77.425	41.5819	99.4407	129.902	85.6892	68.5032	52.9989	36.9504
Banf2os	33.6955	11.0582	56.8649	2.63289	6.52982	5.67025	10.6544	7.70606	8.16087	0.913376	1.82755	0.97238
Igkv4-80	310.231	111.503	368.569	49.1472	32.6491	33.0765	49.7203	47.3372	57.1261	36.535	21.9306	43.7571
Igkc	90984.9	30497.6	115478	15968.5	10098.8	8441.12	15615.7	20150.2	17822.3	8848.79	10426.2	10269.3
Cpeb3	138.268	58.977	153.746	25.4512	12.1268	13.2306	36.6984	24.219	19.3821	12.7873	22.8444	6.80666
Pon3	381.108	118.875	444.389	58.8012	45.7087	31.1864	60.3747	101.28	79.5685	35.6217	35.6372	41.8123
Igkv15-103	755.245	249.731	1272.09	134.277	123.134	69.9331	125.485	150.819	178.519	84.0306	85.8948	140.023
Igkv1-122	367.165	119.797	551.8	69.3327	44.7759	34.0215	55.6394	61.6485	77.5283	29.228	32.8959	35.0057
Cd160	170.801	49.7618	110.571	16.675	17.7238	12.2855	18.9411	27.5216	30.6033	11.8739	26.4994	18.4752
Igkv8-28	603.034	207.341	927.74	103.56	77.425	64.2629	118.382	158.525	144.856	40.1885	55.7402	70.9837
Igkv6-23	1052.69	482.874	1383.71	164.994	148.32	95.4493	269.91	281.821	228.504	124.219	155.342	154.608
Igkv12-46	451.985	229.457	683.432	69.3327	77.425	43.4719	93.5216	127.7	87.7294	65.7631	66.7055	87.5142
Igkv1-135	5709.65	2266.93	8042.17	1018.93	718.28	495.202	1076.09	1242.88	1196.59	493.223	496.179	609.682
Igkv4-58	203.335	64.5061	278.006	31.5947	20.5223	23.6261	52.088	44.0346	39.7843	24.6612	34.7234	29.1714
Cxcl10	176.611	92.1515	212.717	28.9618	27.9849	9.45042	47.3527	52.8415	34.6837	31.0548	16.4479	21.3924
Ackr3	23.2383	11.0582	38.963	4.38815	4.66416	0.945042	2.36764	6.60519	8.16087	1.82675	12.7928	6.80666
Igkv8-19	1484.93	615.572	2320.93	261.534	226.678	119.075	336.204	341.268	274.409	175.368	139.807	165.305
Lax1	939.989	377.821	1146.78	127.256	111.94	98.2844	200.065	183.844	171.378	80.3771	92.2912	92.3761
Igkv13-85	328.822	100.445	252.733	46.5143	27.0521	18.9008	62.7423	62.7493	62.2267	20.0943	20.103	32.0885
Igkv4-54	63.9053	27.6455	89.5096	13.1644	3.73132	7.56034	11.8382	5.50433	5.10055	0.913376	9.13774	15.5581
Fut1	40.667	10.1367	57.918	5.26578	6.52982	2.83513	10.6544	6.60519	4.08044	6.39363	1.82755	0.97238
4933404K13Rik	22.0764	15.6658	30.5386	1.75526	4.66416	2.83513	7.10291	4.40346	1.02011	0	2.74132	1.94476
Igkv3-12	1021.32	537.243	1177.31	180.792	118.47	68.043	195.33	247.695	207.082	91.3376	106.912	131.271
Igkv12-98	352.06	86.6224	432.805	47.392	30.7834	38.7467	56.8233	77.0606	84.6691	25.5745	35.6372	50.5637
Igkv4-86	183.583	55.2909	214.823	31.5947	16.791	12.2855	28.4116	40.732	39.7843	8.22038	22.8444	33.0609
Igkv14-100	360.194	102.288	544.429	53.5354	33.5819	47.2521	50.9042	81.464	57.1261	34.7083	35.6372	60.2875
Igkv8-34	73.2006	14.7442	63.1832	8.77629	7.46265	3.78017	4.73527	4.40346	13.2614	6.39363	10.0515	7.77904
Igkv5-43	982.98	354.783	1245.76	164.117	100.746	78.4385	140.874	203.66	209.122	80.3771	134.325	128.354
Igkv1-133	290.479	136.384	395.948	53.5354	36.3804	18.9008	41.4336	70.4554	51.0055	20.0943	28.327	30.1438
Ak7	36.0194	15.6658	51.5996	8.77629	1.86566	2.83513	4.73527	8.80692	9.18098	6.39363	2.74132	7.77904
Endou	599.548	200.89	755.039	59.6788	95.1488	50.0872	94.7054	145.314	138.735	73.0701	70.3606	52.5085
Gm43388	58.0957	30.41	78.979	7.89866	8.39548	5.67025	9.47054	24.219	12.2413	7.30701	7.31019	9.7238
Igkv4-50	350.898	120.719	421.221	45.6367	38.2461	33.0765	72.2129	74.8588	67.3272	28.3147	31.0683	57.3704
Aldh3b1	153.373	32.253	156.905	21.0631	14.9253	8.50538	37.8822	26.4208	23.4625	11.8739	15.5342	9.7238
Crtam	388.08	73.7212	184.284	35.9828	27.9849	19.8459	13.022	36.3286	16.3217	23.7478	21.0168	26.2542
Igkv5-39	464.766	247.888	675.007	76.3537	59.7012	42.5269	108.911	149.718	90.7897	63.9363	67.6193	83.6246
Cblc	29.0479	13.8227	43.1752	2.63289	5.59699	2.83513	4.73527	6.60519	4.08044	1.82675	2.74132	2.91714
Igkv16-104	1474.47	486.56	2100.84	213.264	133.395	175.778	256.888	279.62	291.751	80.3771	120.618	158.498
Ly6m	16.2668	8.29364	26.3263	1.75526	3.73132	0.945042	4.73527	3.3026	2.04022	0.913376	0	0.97238
Gm5431	95.277	29.4885	81.0851	8.77629	12.1268	4.72521	21.3087	22.0173	16.3217	5.48026	2.74132	6.80666
Ighv1-67	69.7149	12.9012	86.3504	9.65392	11.194	0	3.55145	14.3112	5.10055	2.74013	3.6551	6.80666
Igkv8-18	66.2291	17.5088	35.8038	7.89866	2.79849	3.78017	5.91909	9.90779	7.14077	8.22038	7.31019	0.97238
Igkv8-27	1236.28	332.667	1810.2	181.669	117.537	111.515	236.764	254.3	234.625	114.172	154.428	170.166
Iglc1	2980.31	997.08	3734.13	428.283	280.782	226.81	471.16	621.989	475.371	240.218	286.011	277.128
Iglv3	1187.48	391.644	1289.99	163.239	101.679	77.4935	142.058	205.862	190.76	84.944	84.0672	94.3208
Gm37126	66.2291	18.4303	86.3504	3.51052	8.39548	8.50538	11.8382	20.9164	6.12066	8.22038	7.31019	0.97238
Gm25436	22.0764	18.4303	36.8569	3.51052	2.79849	2.83513	5.91909	7.70606	4.08044	0.913376	3.6551	3.88952
Il31	1516.3	478.267	959.332	146.564	149.253	50.0872	201.249	310.444	208.102	176.282	90.4636	110.851
Iglv1	4918.39	1466.13	5510.63	592.4	455.222	343.05	692.533	937.937	806.906	358.957	411.198	448.267
Iglv2	1596.47	443.249	2169.29	196.589	160.447	130.416	227.293	320.352	201.982	94.0777	132.497	156.553
Gm5340	70.8768	33.1746	77.926	13.1644	4.66416	2.83513	7.10291	19.8156	21.4223	1.82675	8.22397	2.91714
Cfc1	46.4766	29.4885	110.571	6.1434	13.9925	0.945042	9.47054	15.4121	4.08044	2.74013	5.48264	4.8619
Speer1d	55.7719	46.0758	61.0771	3.51052	13.0596	1.89008	14.2058	12.1095	12.2413	7.30701	5.48264	1.94476
Igkv1-88	339.279	99.5237	370.675	35.9828	38.2461	17.0108	56.8233	74.8588	62.2267	33.7949	41.1198	38.8952
Csf2	7888.24	2021.8	5224.2	806.541	629.661	261.777	912.724	1465.25	841.59	783.677	371.906	575.649
Gm37403	18.5906	11.0582	11.5836	1.75526	1.86566	0.945042	2.36764	0	2.04022	0	0	0.97238
Oosp1	54.61	22.1164	80.0321	7.02103	4.66416	5.67025	2.36764	13.2104	8.16087	3.6535	5.48264	5.83428
A530030E21Rik	38.3432	17.5088	43.1752	5.26578	4.66416	0.945042	5.91909	4.40346	7.14077	5.48026	4.56887	1.94476
Gm30211	151.049	39.6252	173.754	15.7973	13.9925	10.3955	34.3307	28.6225	24.4826	11.8739	21.0168	18.4752
Igkv8-21	757.569	350.176	1470.06	124.623	91.4174	68.9881	166.918	193.752	179.539	79.4637	115.136	107.934
Il3	41442	10027	28873.7	4237.19	3040.1	1586.73	3594.07	7262.41	3901.92	3771.33	1558.9	1925.31
Gm38155	34.8574	20.2733	29.4855	1.75526	6.52982	0.945042	5.91909	9.90779	5.10055	0.913376	0.913774	1.94476
Atp1b1	790.102	242.359	816.117	74.5985	79.2906	45.362	89.9702	129.902	110.172	59.3694	66.7055	77.7904
Ccl4	16341.2	3320.22	9534.35	1224.29	1352.61	569.86	1411.11	1908.9	1547.51	1148.11	817.828	832.357
Tspan15	20.9145	2.76455	36.8569	1.75526	2.79849	1.89008	3.55145	0	1.02011	0.913376	1.82755	2.91714
Igkv6-13	493.814	127.169	409.638	48.2696	46.6416	14.1756	43.8013	70.4554	92.8299	28.3147	74.0157	55.4256
Igkv2-112	525.186	219.321	720.289	71.9656	52.2385	28.3513	93.5216	70.4554	92.8299	38.3618	45.6887	52.5085
Jchain	36239	12399	45835.2	3923.88	3204.27	2468.45	5618.4	7371.39	6294.07	2449.67	2708.43	2744.06
2010309G21Rik	3179	968.513	3670.95	310.681	298.506	175.778	577.703	743.084	620.226	274.926	247.633	289.769
Gm14023	535.643	134.541	303.279	47.392	37.3132	11.3405	65.11	66.0519	29.5832	42.0153	11.8791	23.3371
Il18	32.5336	24.8809	35.8038	2.63289	5.59699	0.945042	18.9411	5.50433	5.10055	6.39363	6.39642	7.77904
Igkv10-95	230.059	83.8579	285.378	16.675	27.9849	13.2306	42.6174	35.2277	29.5832	10.9605	14.6204	5.83428
Hepacam2	55.7719	24.8809	74.7668	1.75526	11.194	1.89008	11.8382	9.90779	3.06033	3.6535	2.74132	0.97238
Igkv13-84	302.098	76.4858	365.41	41.2486	12.1268	17.0108	46.1689	59.4467	54.0658	32.8815	41.1198	35.978
Iglc3	1519.78	485.639	2028.18	144.809	164.178	72.7682	220.19	306.041	229.525	82.2038	119.704	81.6799
Mzb1	206.821	90.3085	419.115	28.9618	28.9178	9.45042	29.5954	62.7493	36.7239	20.0943	25.5857	15.5581
Fcrla	219.602	77.4073	279.059	19.3078	19.5895	15.1207	26.044	41.8329	26.5228	16.4408	25.5857	13.6133
Igkv1-132	97.6008	44.2327	152.693	7.89866	11.194	8.50538	5.91909	17.6138	24.4826	4.56688	10.9653	2.91714
Cyp4f18	27.886	17.5088	53.7057	4.38815	3.73132	0.945042	1.18382	11.0087	7.14077	5.48026	5.48264	0.97238
Iglc2	2149.54	644.139	2789.54	217.652	162.313	133.251	268.727	426.035	293.791	149.794	146.204	170.166
Ccl1	2338.93	527.107	1245.76	140.421	175.372	58.5926	284.116	524.012	425.386	183.589	144.376	129.326
Il1a	1932.26	457.072	1213.12	136.033	158.581	32.1314	194.146	255.401	138.735	147.967	60.3091	75.8456
Ighv1-11	19.7526	11.9797	28.4324	4.38815	0	0.945042	1.18382	5.50433	6.12066	2.74013	3.6551	2.91714
Igkv11-125	271.888	62.663	179.019	23.696	16.791	5.67025	30.7793	62.7493	22.4424	5.48026	17.3617	12.6409
Iigp1	126.649	29.4885	57.918	9.65392	7.46265	1.89008	10.6544	23.1182	12.2413	8.22038	10.9653	4.8619
Igkv5-45	393.889	111.503	519.155	49.1472	22.3879	17.9558	23.6764	56.1441	45.9049	17.3541	39.2923	17.5028
Ccn3	842.388	277.376	1392.14	67.5775	100.746	51.0323	187.043	285.124	224.424	79.4637	61.2229	48.619
Igkv9-123	117.353	29.4885	139.003	9.65392	7.46265	7.56034	10.6544	19.8156	11.2212	6.39363	8.22397	15.5581
Serpina3f	192.878	49.7618	161.117	14.0421	17.7238	2.83513	16.5734	37.4294	27.543	10.0471	10.9653	2.91714
Ighv8-2	19.7526	20.2733	54.7588	6.1434	0.932831	0.945042	5.91909	4.40346	8.16087	0	0	4.8619
Ifi211	400.861	164.03	497.041	40.3709	36.3804	11.3405	78.132	93.5735	62.2267	34.7083	19.1893	31.1161
Ccr10	2341.26	964.827	2413.6	157.096	236.939	74.6583	371.719	623.09	416.205	168.975	117.877	74.8732
Igkv4-77	99.9247	29.4885	120.048	5.26578	8.39548	5.67025	36.6984	20.9164	13.2614	10.9605	4.56887	6.80666
Tnfsf4	582.119	67.2706	269.582	17.5526	27.9849	24.5711	17.7573	50.6398	26.5228	33.7949	31.0683	25.2819
Eaf2	519.376	187.068	590.763	30.717	47.5744	18.9008	87.6025	94.6744	55.0859	32.8815	19.1893	20.42
Igkv4-92	113.868	45.1543	172.701	10.5316	10.2611	2.83513	15.3896	28.6225	26.5228	3.6535	10.9653	3.88952
Igkv4-81	52.2862	24.8809	54.7588	3.51052	3.73132	1.89008	10.6544	4.40346	10.2011	0	9.13774	7.77904
Igkv4-51	128.973	20.2733	168.489	8.77629	7.46265	5.67025	11.8382	27.5216	11.2212	7.30701	8.22397	6.80666
Dnm3	110.382	28.567	61.0771	7.02103	4.66416	1.89008	7.10291	27.5216	15.3016	10.0471	9.13774	10.6962
Ccl3	15228.1	1903.85	7705.19	717.023	646.452	227.755	820.386	1394.8	983.385	521.538	423.077	416.178
Igkv9-129	305.584	85.7009	215.876	9.65392	17.7238	10.3955	23.6764	53.9424	44.8848	18.2675	17.3617	14.5857
Cxcl2	440.366	91.23	381.205	21.0631	25.1864	9.45042	56.8233	84.7666	37.744	22.8344	23.7581	35.0057
Ighv1-38	24.4002	14.7442	6.31832	0.877629	1.86566	0	0	3.3026	3.06033	0.913376	2.74132	0
Ccn1	42.9909	0.921515	32.6447	2.63289	1.86566	0	0	4.40346	4.08044	6.39363	0.913774	1.94476
Gm4610	27.886	11.0582	57.918	3.51052	1.86566	0	3.55145	6.60519	3.06033	6.39363	0	0.97238
Igkv4-60	17.4287	11.9797	20.008	0.877629	0.932831	0.945042	2.36764	3.3026	1.02011	0	1.82755	0.97238
Ifi204	204.497	83.8579	261.157	7.02103	20.5223	2.83513	35.5145	50.6398	29.5832	10.0471	6.39642	3.88952
Igkv8-16	87.1436	32.253	264.316	8.77629	5.59699	5.67025	14.2058	17.6138	24.4826	7.30701	15.5342	14.5857
Igkv7-33	95.277	34.0961	168.489	5.26578	7.46265	1.89008	11.8382	8.80692	2.04022	4.56688	10.0515	1.94476
Gzmg	197.526	17.5088	34.7508	7.02103	2.79849	1.89008	13.022	22.0173	19.3821	6.39363	7.31019	17.5028
Slamf9	74.3626	20.2733	68.4485	2.63289	2.79849	1.89008	9.47054	5.50433	6.12066	0	4.56887	0.97238
Ifng	7323.55	777.759	3748.87	236.96	213.618	82.2187	287.668	440.346	335.616	156.187	169.962	142.94
Edn1	49.9623	5.52909	27.3794	1.75526	1.86566	0	3.55145	3.3026	0	2.74013	1.82755	0.97238
Gm43218	62.7434	34.0961	97.934	2.63289	4.66416	0.945042	21.3087	13.2104	24.4826	6.39363	8.22397	8.75142
Gzme	361.356	23.9594	130.579	9.65392	1.86566	7.56034	17.7573	15.4121	14.2815	4.56688	10.0515	5.83428
Tnfrsf17	104.572	25.8024	169.542	1.75526	6.52982	1.89008	11.8382	11.0087	11.2212	3.6535	7.31019	0
Apcs	12.7811	12.9012	30.5386	0	1.86566	0	1.18382	1.10087	2.04022	1.82675	0	0.97238
Gpm6a	168.478	47.9188	243.255	7.02103	4.66416	1.89008	8.28672	16.513	22.4424	0	2.74132	1.94476
Gzmd	804.045	61.7415	281.165	11.4092	2.79849	13.2306	22.4925	50.6398	33.6636	15.5274	28.327	22.3647
Il9	40.667	10.1367	45.2813	0.877629	0	0.945042	2.36764	0	0	1.82675	0	0
Gm20743	521.7	40.5467	221.141	7.89866	5.59699	0	9.47054	20.9164	15.3016	1.82675	8.22397	2.91714
Xcl1	1021.32	60.82	494.935	11.4092	4.66416	3.78017	14.2058	47.3372	26.5228	2.74013	9.13774	13.6133
Igkv8-26	22.0764	6.45061	24.2202	0	0	0	0	0	4.08044	0	0	0.97238
