## Supplementary Data 5 for "A cell-intrinsic steroidogenic checkpoint constrains female Th2 effector output independently of gonadal hormones"

### Sheet: Naïve KO_F vs Ctrl_F.genes
	genes	log2FoldChange	padj
Sgce	Sgce	7.68213	0.0272814
Fam229b	Fam229b	7.13385	0.0219708
Kcnk1	Kcnk1	7.05588	0.0341966
Dnm1	Dnm1	6.21215	0.0444755
Pla2g5	Pla2g5	5.74352	0.0328014
Gal3st2c	Gal3st2c	5.35821	0.0262082
Wwtr1	Wwtr1	4.84652	0.0444755
Sod3	Sod3	4.65536	0.000237284
Eln	Eln	4.63705	0.0341966
Tcf21	Tcf21	4.3718	0.0203471
Serping1	Serping1	4.3241	0.0061024
C1s1	C1s1	3.95523	0.000387031
Proser2	Proser2	3.81998	0.022806
Gng11	Gng11	3.81532	0.0160069
Cpe	Cpe	3.79714	0.00361302
Erg	Erg	3.64335	0.0249241
Cxcl12	Cxcl12	3.42984	0.00659957
Fosb	Fosb	3.35866	3.52895e-12
Ctrl	Ctrl	3.31307	0.0219708
Cavin3	Cavin3	3.28143	0.0408043
Sparcl1	Sparcl1	3.26365	0.00815317
Fos	Fos	3.20164	0.00815317
Cd209b	Cd209b	3.04267	0.00707886
Col4a1	Col4a1	2.91518	0.00344971
Dclk1	Dclk1	2.89414	0.00815317
Sparc	Sparc	2.8886	0.00707886
Nupr1	Nupr1	2.79596	0.00707886
Timp3	Timp3	2.79295	0.0402563
Nherf2	Nherf2	2.70015	0.0386987
Cxcl13	Cxcl13	2.69902	0.0243928
Clu	Clu	2.69044	0.0442939
Mmp25	Mmp25	2.67577	7.02801e-05
Ltbp4	Ltbp4	2.53766	0.0184732
Ltb4r1	Ltb4r1	2.49971	0.0408043
Igfbp7	Igfbp7	2.33783	0.000874657
Kctd11	Kctd11	2.26489	0.0436532
Htra1	Htra1	2.241	0.00324443
Il1rn	Il1rn	2.00768	0.0442939
2900052N01Rik	2900052N01Rik	1.91786	0.0404092
Cd63	Cd63	1.79321	0.00815317
Lyz1	Lyz1	1.78986	0.0322476
Pla2g2d	Pla2g2d	1.75635	0.0183603
Serpinb1a	Serpinb1a	1.7177	0.00815317
Itgae	Itgae	1.64201	0.00100654
Dusp1	Dusp1	1.5981	0.0019888
Pax5	Pax5	1.53101	0.0169053
Malat1	Malat1	-1.61081	0.0203471
Gm21811	Gm21811	-1.63605	0.0404092
Gm37376	Gm37376	-1.69892	0.0232231
Clec4a4	Clec4a4	-1.92348	0.0404092
Snca	Snca	-2.42232	0.00468271
Slc4a1	Slc4a1	-3.79251	5.30697e-05
Kif14	Kif14	-3.82731	0.0106111
Zfp112	Zfp112	-4.23765	0.0219708
Gypa	Gypa	-4.50161	0.00203387
Aldh1a1	Aldh1a1	-4.6995	0.0203471
Mnd1	Mnd1	-5.71185	0.0497429
Pir	Pir	-6.09219	0.0245877
Gm44877	Gm44877	-6.19413	0.0262082
Tssk4	Tssk4	-6.26199	0.0322476
Gm44850	Gm44850	-6.27171	0.0324398
Flywch2	Flywch2	-6.43104	0.0247082
Gm35558	Gm35558	-6.43533	0.0404092
Gm10584	Gm10584	-6.55898	0.0183692
Trim10	Trim10	-9.15731	1.47089e-07
Ighv1-4	Ighv1-4	-22.0705	5.16427e-05
