## Supplementary Data 6 for "A cell-intrinsic steroidogenic checkpoint constrains female Th2 effector output independently of gonadal hormones"

### Sheet: Naïve KO_M vs Ctr_M.genes
	genes	log2FoldChange	padj
Capn11	Capn11	9.00913	2.48584e-06
Gm10095	Gm10095	5.40705	0.0151516
Sh3d19	Sh3d19	5.38825	0.02559
Ighg3	Ighg3	4.03801	0.0307665
Fos	Fos	3.91217	5.23987e-05
Hspa1b	Hspa1b	3.49191	0.015389
Fosb	Fosb	3.04621	3.5124e-10
Dusp1	Dusp1	2.61127	7.64549e-12
Ifng	Ifng	2.53158	0.015389
Selenom	Selenom	2.28052	0.036047
Hsph1	Hsph1	2.12032	4.12668e-10
Rab4a	Rab4a	2.10248	0.00282896
H2-Q10	H2-Q10	1.95792	0.00913576
Jun	Jun	1.90658	0.0443962
Xcl1	Xcl1	1.8895	0.0361128
Actn2	Actn2	1.81956	0.015389
Klrc1	Klrc1	1.7302	0.0431577
Cxcr4	Cxcr4	1.71553	0.00141788
Jchain	Jchain	1.68554	0.00010421
Atp5pb-ps	Atp5pb-ps	1.67637	0.0373474
Junb	Junb	1.644	0.000240296
Gm5844	Gm5844	1.60565	0.0332497
Gm15542	Gm15542	1.60033	2.76565e-06
Gm48095	Gm48095	1.58374	0.0450859
Dnaja1	Dnaja1	1.54994	1.03479e-09
Gm36738	Gm36738	1.54962	0.0419739
Rps2-ps8	Rps2-ps8	1.50251	0.0389296
1810012K08Rik	1810012K08Rik	-1.50152	0.0109843
Nav1	Nav1	-1.51535	0.032885
Pde1b	Pde1b	-1.53201	0.024061
Grk3	Grk3	-1.53306	0.00615393
Ptgs1	Ptgs1	-1.53416	0.0465219
Mefv	Mefv	-1.54224	0.0228274
Paqr9	Paqr9	-1.54675	0.0390812
Cyp27a1	Cyp27a1	-1.55302	1.20029e-05
Asph	Asph	-1.57203	0.0465525
Niban3	Niban3	-1.59191	0.00615393
Ap4e1	Ap4e1	-1.59934	0.00642853
Adam23	Adam23	-1.6094	0.0387986
Tmem26	Tmem26	-1.61092	0.0373235
Alpk1	Alpk1	-1.62356	0.0371564
Hpn	Hpn	-1.62529	0.0239745
Cd180	Cd180	-1.64563	0.0175623
R74862	R74862	-1.64707	0.0182802
Aph1c	Aph1c	-1.65229	0.0332497
Ncoa4-ps	Ncoa4-ps	-1.65539	0.0334094
C6	C6	-1.66111	0.0450859
Pparg	Pparg	-1.66322	0.0300492
Ciita	Ciita	-1.68945	0.0182558
Fmnl2	Fmnl2	-1.69519	0.0313513
Gm20412	Gm20412	-1.70192	0.0159408
Fblim1	Fblim1	-1.71154	0.0465525
Gtf2ird1	Gtf2ird1	-1.72271	0.0145942
Ryr3	Ryr3	-1.7288	0.041503
Gm49077	Gm49077	-1.7296	0.043141
Adgrg6	Adgrg6	-1.73298	0.0450859
Lima1	Lima1	-1.74663	0.0083851
Dst	Dst	-1.76651	0.0488677
Fam167a	Fam167a	-1.78252	0.0138554
Slc40a1	Slc40a1	-1.78626	0.043025
Slc1a3	Slc1a3	-1.81306	0.0252335
Msmp	Msmp	-1.81397	0.0176919
Slc7a8	Slc7a8	-1.82152	0.0101841
H2-M2	H2-M2	-1.82464	0.000253712
Slc37a2	Slc37a2	-1.83567	0.0268923
Il1a	Il1a	-1.84256	0.00917114
Wdfy3	Wdfy3	-1.85007	0.029688
Rims3	Rims3	-1.85665	0.00948005
Fmn1	Fmn1	-1.87316	0.0185302
Gm34939	Gm34939	-1.88681	0.0396275
9930111J21Rik2	9930111J21Rik2	-1.88798	0.00206874
Slc16a9	Slc16a9	-1.88885	0.0392257
Mgst1	Mgst1	-1.90143	0.032885
Trpm2	Trpm2	-1.93089	0.0169449
Tbxas1	Tbxas1	-1.93132	0.0450859
6430548M08Rik	6430548M08Rik	-1.93423	0.0132793
E130317F20Rik	E130317F20Rik	-1.93425	0.0249539
Stra6l	Stra6l	-1.94845	0.00114207
Lrp1	Lrp1	-1.97956	0.04224
Gm47350	Gm47350	-1.97989	0.0465219
Stard9	Stard9	-1.99668	0.00278201
Arap3	Arap3	-1.99946	0.0204192
Clec9a	Clec9a	-2.00409	0.00736393
Gm11646	Gm11646	-2.03304	0.0332497
Pdpr	Pdpr	-2.0503	0.0300492
Star	Star	-2.07674	0.00749004
Cd46	Cd46	-2.11357	0.00352109
Gm38102	Gm38102	-2.1172	0.0423572
Nxpe5	Nxpe5	-2.13705	0.0373474
Slc16a7	Slc16a7	-2.14229	0.0044618
Ptprm	Ptprm	-2.14312	0.0259509
Mertk	Mertk	-2.20027	0.0019002
Mid1	Mid1	-2.2011	0.0450859
Cd300lf	Cd300lf	-2.22133	0.00293578
Gm16059	Gm16059	-2.24399	0.00385728
Gm49338	Gm49338	-2.24793	0.0226035
Gm45894	Gm45894	-2.25072	0.000637018
Tspan15	Tspan15	-2.25564	0.0162829
Gm13710	Gm13710	-2.28435	0.000207191
Tmem202	Tmem202	-2.30183	0.00461038
Sort1	Sort1	-2.34514	0.043025
Tlr4	Tlr4	-2.39211	0.0277143
Nhsl1	Nhsl1	-2.39793	0.00239473
Alas2	Alas2	-2.40244	0.032885
Carmil1	Carmil1	-2.44441	0.00385728
Plcd1	Plcd1	-2.46197	0.0426223
Parvb	Parvb	-2.4651	0.00642853
Sec31b	Sec31b	-2.49021	0.000637018
Tjp1	Tjp1	-2.55258	0.0339267
4931431B13Rik	4931431B13Rik	-2.5652	0.0387986
Gm44649	Gm44649	-2.58221	0.0145942
Gstm1	Gstm1	-2.61218	0.00135328
Phf11d	Phf11d	-2.62212	0.0176839
Trpv4	Trpv4	-2.67467	0.0486384
Gm49085	Gm49085	-2.70072	0.0387986
Fan1	Fan1	-2.76504	0.000637018
Fndc7	Fndc7	-2.79365	0.0212585
0610040F04Rik	0610040F04Rik	-2.86385	0.0332497
1700071M16Rik	1700071M16Rik	-2.99527	0.0252389
Lpl	Lpl	-3.03332	0.00985794
Plpp3	Plpp3	-3.0605	0.000214087
Ajm1	Ajm1	-3.06357	0.0182873
Btnl4	Btnl4	-3.09529	0.0310072
Gm15635	Gm15635	-3.19005	0.0332497
Gm16268	Gm16268	-3.26743	0.0450859
Ank2	Ank2	-3.30432	0.0373092
1700007J10Rik	1700007J10Rik	-3.46334	0.036047
Pira2	Pira2	-3.53907	0.0105329
Pira1	Pira1	-3.58093	0.0220398
Adap2	Adap2	-3.63534	8.16805e-06
Rassf8	Rassf8	-3.6856	0.0332497
Hmgb1-ps8	Hmgb1-ps8	-4.12321	0.0261153
Gm16568	Gm16568	-4.39528	0.0451558
Rps3a3	Rps3a3	-4.41809	0.0332497
Gm43197	Gm43197	-5.63667	0.0108294
Cela3b	Cela3b	-6.6306	0.0496108
Pnlip	Pnlip	-8.46549	0.0452235
Ctrb1	Ctrb1	-8.7072	0.0450859
