## Supplementary Data 7 for "A cell-intrinsic steroidogenic checkpoint constrains female Th2 effector output independently of gonadal hormones"

### Sheet: Naïve Ctrl_F vs Ctrl_M.genes
	genes	log2FoldChange	padj
Xist	Xist	11.1202	2.66197e-42
Capn11	Capn11	8.96587	1.36536e-05
Tsix	Tsix	8.19729	0.0465631
Gm29650	Gm29650	-7.79456	0.000563354
Uty	Uty	-10.2962	1.24965e-13
Kdm5d	Kdm5d	-10.8894	1.85513e-15
Eif2s3y	Eif2s3y	-10.9033	6.9411e-22
Ddx3y	Ddx3y	-13.4745	2.17416e-24
